# Ciliation of muscle stem cells is critical to maintain regenerative capacity and is lost during aging

**DOI:** 10.1101/2020.03.20.000943

**Authors:** A.R. Palla, K.I. Hilgendorf, A.V. Yang, J.P. Kerr, A.C. Hinken, J. Demeter, P. Kraft, N.A. Mooney, N. Yucel, P.K. Jackson, H.M. Blau

## Abstract

During aging, the regenerative capacity of muscle stem cells (MuSCs) decreases, diminishing the ability of muscle to repair following injury. We performed a small molecule library screen and discovered that the proliferation and expansion of aged MuSCs is regulated by signal transduction pathways organized by the primary cilium, a cellular protrusion that serves as a sensitive sensory organelle. Abolishing MuSC cilia *in vivo* severely impaired injury-induced muscle regeneration. In aged muscle, a cell intrinsic defect in MuSC ciliation leading to impaired Hedgehog signaling was associated with the decrease in regenerative capacity. This deficit could be overcome by exogenous activation of Hedgehog signaling which promoted MuSC expansion, both *in vitro* and *in vivo*. Delivery of the small molecule Smoothened agonist (SAG) to muscles of aged mice restored regenerative capacity leading to increased strength post-injury. These findings provide fresh insights into the signaling dysfunction in aging and identify the ciliary Hedgehog signaling pathway as a potential therapeutic target to counter the loss of muscle regenerative capacity which accompanies aging.
