## Supplementary material for "Ciliation of muscle stem cells is critical to maintain regenerative capacity and is lost during aging": Table S1

### Sheet: Sheet0 (2)
© 2000-2020 QIAGEN. All rights reserved.
ID	Molecules in Network	Score	Focus Molecules	Top Diseases and Functions
1	AKAP13,ASF1B,ATP9A,BRD1,CDC23,CNTROB,DERA,EMSY,ESCO1,EXOC5,FOXJ2,FOXP4,GTF3C3,KLHL41,KXD1,LUZP1,NLK,PPIL1,Ras homolog,RREB1,SMC5,TBC1D24,TCF,TCF/LEF,TCF7L1,TNFRSF19,TP53BP2,TTBK2,UBN1,UBN2,ZFHX4,ZMYM2,ZMYM3,ZNF616,ZNF687	46	32	[Cancer, Gastrointestinal Disease, Organismal Injury and Abnormalities]
2	60S ribosomal subunit,AP3M1,AP3M2,ASH2L,CDK4/6,CHD8,CNOT6L,FOCAD,G3BP1,GRIK5,Histone h3,KPNA1,KPNA4,LASP1,LBR,LPP,LSM14B,MAGED2,MINDY4,MYO1G,NAT10,NETO1,NOP58,NUFIP2,PDAP1,QTRT1,RPL10,Rpl29 (includes others),RPL30,RPL31,RPL38,SEPTIN3,SYNE2,TRPM7,ZNF790	46	32	[Infectious Diseases, Protein Synthesis, RNA Damage and Repair]
3	Cald1,CAPZA1,CD3,CDS2,EEF1G,ERG,FLT1,FMN2,GORASP2,HNRNPR,HNRNPU,MED20,MYCN,NUP155,NUSAP1,P-TEFb,PRPF40A,PRR11,PTRH2,REXO4,RNA polymerase II,RNF169,Rnr,SATB1,SERBP1,SLC9A3R2,SMAD2,U2AF2,USP30,VPS35L,WASHC2A/WASHC2C,XAB2,ZC3H13,ZFC3H1,ZNF442	44	31	[Cell Cycle, Cellular Movement, RNA Post-Transcriptional Modification]
4	Adaptor protein 2,AGTRAP,AKAP5,AQP9,ARF3,Calcineurin A,DDX55,DUB,Dynamin,FARS2,GNAT2,HEATR1,HK1,HKDC1,Insulin,KIF1A,NAPA,PPIC,PPP6R1,RSBN1L,SLC1A2,SLC25A12,STX6,Synaptotagmin,Syntaxin,SYT16,SYT4,TRARG1,USP32,USP45,USP48,VAMP2,VPS52,VPS54,ZNF277	37	28	[Cellular Assembly and Organization, Cellular Function and Maintenance, Molecular Transport]
5	APLF,ATM,ATMIN,C4A/C4B,CBS/CBSL,CD22,CHMP3,EEF2K,EP400,EXO1,Gm10408 (includes others),HINFP,Igg3,Immunoglobulin,LILRB3,MCM4,MCM9,MDN1,mediator,MPG,MRN,MYO1F,Nos,NPAT,OBSCN,RAD52,RFC3,RPA,RPA2,RPRD2,TIP60,TRRAP,UNG,WDFY3,ZFYVE26	37	28	[Cell Cycle, Cell Morphology, DNA Replication, Recombination, and Repair]
6	AEN,ANK1,ANLN,Ap2 alpha,ATP1A2,AURK,CDCP1,CHL1,CMTR1,COL26A1,CTSE,DESI2,ENaC,ERK1/2,FGF13,FGF19,FXYD4,GPRIN2,INKA2,KLF13,LHX8,MFGE8,Na ,K -ATPase,Na-k-atpase,PDGF (family),Rap,RASAL1,SBSN,SPATA1,SRGAP3,VWCE,WNK1,WNK4,ZBTB43,ZHX2	35	27	[Cardiovascular Disease, Decreased Levels of Potassium, Molecular Transport]
7	AGAP1,Akt,AP-3,CHN1,CNKSR1,CNTN2,FAM168A,Foxo,FOXO4,GADD45,HEMK1,Ikk (family),INPP4B,KIF13B,LPIN3,LRRC8A,LRRC8E,MAGI1,MAP2K4/7,MAP3K,MAP3K12,MAP3K20,MAP3K21,MAP3K9,MLK,NRCAM,NRP2,PTPRB,RASAL2,REEP3,ST8SIA3,STARD13,TBC1D4,TIAM1,ZNF567	35	27	[Amino Acid Metabolism, Cardiovascular System Development and Function, Cellular Movement]
8	ABCF2,ACAD8,ACAD9,APC (complex),ATP5MG,C6orf141,CAB39L,cAMP-dependent protein kinase,Cdc2,Cdk,CENPT,COBL,COBLL1,Cyclin B,ERCC6L,FYCO1,IgD,Mapk,MIS12,MON1B,MYBPC2,MYOM2,Nes,Pka catalytic subunit,PMPCB,PPCDC,PRC2,PRKAR1A,RYR1,SPAG1,SPC24,STK38,TRUB2,XIST,ZNF318	33	26	[Cellular Assembly and Organization, Developmental Disorder, DNA Replication, Recombination, and Repair]
9	BIRC6,CASP9,caspase,CCDC174,CDC37L1,CHEK2,COPG1,CPD,CRYBG3,CYP17A1,DNAJC11,DPP3,E3 RING,EIF4G1,GLIPR1,Hsp70,Hsp90,HSPA12A,HSPA14,HSPA8,INPP5B,Mamld1,p70 S6k,PARP,PARP4,phosphatase,PP2A,PPP2R5A,PPP5C,PRKN,PTPA,UBE2,UBE2F,UBE2L3,ZNF488	33	26	[Cancer, Hematological Disease, Immunological Disease]
10	ABCD2,aldehyde dehydrogenase (NAD),ALDH,ALDH1A1,Aldh3b3,ALDH5A1,ALDH7A1,amylase,ASTE1,BPI,CISH,DIRAS1,GMPPA,HLA-A,HSP,IFN alpha/beta,IFN type 1,IRF2,LIN28A,MHC,MHC Class I (complex),Mug1/Mug2,MYLK3,NFkB (complex),NSUN4,PKHD1,RNF141,SAR1A,SECISBP2L,STAU2,STRBP,TBC1D10B,TGS1,Tlr,Tlr13	31	25	[Cancer, Cellular Development, Cellular Growth and Proliferation]
11	ACSL5,ARHGAP29,BZW2,CBLB,CD3 group,CIAPIN1,CTPS1,ERK,FAM107A,Fcgr3,Ifn,Ifn gamma,IFNLR1,JAK,JAK1/2,JPH4,JUN/JUNB/JUND,KCNS3,MAIP1,MRS2,Oas,Oas1d (includes others),OAS2,PAXBP1,POLR3E,PRICKLE2,RAB18,SLC25A19,SOCS7,SUCO,TBC1D17,THPO,VANGL2,VAV,ZBTB2	31	25	[Cancer, Cellular Assembly and Organization, Connective Tissue Disorders]
12	A4GALT,Acot1,BCR (complex),C10orf71,CAMK1D,CBL,Ceacam11 (includes others),EBF1,EFCAB6,ERBB3,FAM126A,Fcgr2,FLT3LG,HSD3B1,IFN Beta,Ige,Igm,IL12 (complex),IL5,Interferon alpha,KLHL18,MRVI1,NEDD9,Nfat (family),PGM2L1,PI3K (family),PJA1,SEC14L3,STAT5a/b,STAT6,TMTC1,TPST2,USP8,ZNF407,ZNF43	31	25	[Hematological System Development and Function, Hematopoiesis, Tissue Morphology]
13	ACAA1,ACSS2,ADD1,Adducin,BCAN,CCL25,chymotrypsin,CIT,Collagen type IV,COLQ,Cr3,elastase,ERC2,Fibrinogen,GPIIB-IIIA,Integrin alpha V beta 3,KIF23,LAMC1,Laminin (complex),Laminin1,LSS,MICAL3,MMP19,NID1,NPR2,PEX5L,Pkc(s),PRC1,PRR3,RELN,SERPINA6,SPN,TEX14,THY1,UNC13A	29	24	[Cancer, Gastrointestinal Disease, Organismal Injury and Abnormalities]
14	ARHGAP42,Atrial Natriuretic Peptide,BABAM1,cacn,Cacna1,CACNA1D,CACNA1G,CACNB4,CACNG6,CAMSAP3,CSDE1,DEF6,DOCK6,DRC1,EFHC1,Fgfr,HOMER2,ITPR,ITPR2,L-type Calcium Channel,LRP8,LRRC47,MRPL11,N-type Calcium Channel,NRXN2,P38 MAPK,SAMD4A,SLC6A12,Syntaxin1,TMEM131,TMEM266,tubulin (family),UGGT2,voltage-gated calcium channel,VPS11	29	24	[Hereditary Disorder, Neurological Disease, Organismal Injury and Abnormalities]
15	ANKS1B,ANPEP,ARHGAP17,CCDC15,CDH5,CLN8,CNN1,Cofilin,Cox6c,Ctla2a/Ctla2b,CTTN,DCBLD2,EPHA7,F Actin,FNBP1,GATM,Hdac,LHX1,LRP,LRP2,LRRIQ1,MEF2,Mlc,NDRG2,Notch,NOTCH4,Pak,PREX1,RNASE13,Rock,SEC24C,Secretase gamma,SSBP2,TNS1,Vegf	29	24	[Cancer, Gastrointestinal Disease, Organismal Injury and Abnormalities]
16	APOBEC1,BET,BRD2,BRDT,CADM4,CK1,CPNE5,CSNK1E,DDX18,FAM114A2,Gsk3,HDL,hemoglobin,Hmgb3,HP1,HSPBP1,IL23,KMT2E,MTA2,NFIB,NR1D2,PFK,PP1 protein complex group,PRELID1,SAA,SAA2-SAA4,SLC11A2,SLC4A1,TAGLN2,TFPI,UBXN7,Wnt,YIPF1,ZNF521,ZNF703	29	24	[Hematological System Development and Function, Increased Levels of Hematocrit, Protein Synthesis]
17	AARS2,ANKRD35,Ap2,c-Src,CD34,cytochrome-c oxidase,DAP3,EGLN,EPS15,Hif1,IBA57,IL1,ITGB4,Keratin,Keratin II, 6,KRT35,KRT7,KRT80,LAPTM5,Mitochondrial complex 1,MT-CO2,NT5DC3,PAX5,PDK1,PFKL,Ppp2c,PRKAA,RIDA,TFAP2C,TOM1L2,UPP2,VARS2,VIM,WARS2,YPEL5	29	24	[Cell Morphology, Metabolic Disease, Organismal Injury and Abnormalities]
18	14-3-3,Actin,Alpha Actinin,Alpha catenin,APBB3,ARPC2,calpain,CAST,CDK13,Cyclin A,Cyclin E,DRP2,E2f,EZR,GABPA,GOLGB1,H2-T22,MAP3K1,PARVG,PKNOX1,POLA2,PPP1R26,PROSER2,PSD3,Rb,RBL1,RBL2,SLC5A5,Spectrin,SSH1,SSR4,TCR,TUBB4A,TYMS,UTRN	29	24	[Cancer, Organismal Injury and Abnormalities, Reproductive System Disease]
19	ABR,ACAC,ACACB,AURKB,AURKC,CaMK I,CAMKK2,Casein,CC2D1B,CEP170,COL7A1,CYP51A1,EME1,FANCM,FBXL17,GAS2L3,HDL-cholesterol,JINK1/2,KLHL13,N-cor,NCOA4,Nr1h,PEPCK,Pka,RAPGEF3,Rar,Rxr,TBX15,TBX4,thymidine kinase,thyroid hormone receptor,TPH2,TTC39B,VitaminD3-VDR-RXR,VRK1	24	21	[Cell Cycle, Cellular Assembly and Organization, Post-Translational Modification]
20	19S proteasome,20s proteasome,AKIRIN1,Alpha tubulin,ASB12,ATPase,BETA TUBULIN,CEACAM1,DCDC2,DNA-PK,Dynein,Gamma tubulin,HLA-DQA1,KIF5C,MAP1LC3,MARK4,MYH10,MYH7,MYOM1,Myosin,NFE2L1,OSER1,PSMB3,PSMC2,PSMD1,PSME4,PTPase,RGS12,RIC8A,SMARCA5,Sod,SRC (family),TMOD1,TNNT2,Tropomyosin	24	21	[Cardiovascular Disease, Heart Failure, Organismal Injury and Abnormalities]
21	Col17a1,COL4A4,collagen,Collagen Alpha1,Collagen type I (complex),Collagen type II,Collagen(s),cytokine,DDR2,Fibrin,FSTL1,GP6,Hsp27,IARS1,INHBA,INHBC,Inhibin,ITGAV,ITGB6,Kallikrein,KLF11,LOXL3,LRRC32,LTBP1,MAPK12,NHLRC3,Pdgf Ab,Pkg,PMEPA1,SERPINH1,Smad,Smad2/3,Tgf beta,TGFB2,TRAF3IP2	22	20	[Digestive System Development and Function, Embryonic Development, Organismal Development]
22	acad,Adaptor protein,Adaptor protein 1,ALOX5AP,AP1S3,ARHGEF28,Arp2/3,BTG1,EIF3,FBLIM1,FCGR1A/2A/3A,FGD3,FGD4,Filamin,Integrinα,Integrinβ,IVD,Jnk,KIF5A,Ly6m,MAP4K4,NADPH oxidase,NCK,NOX3,NUDT13,Rab11,RAB11FIP4,Sapk,Sos,TAB3,Talin,TNFRSF18,TRAK1,TRIO,ULK4	20	19	[Developmental Disorder, Hematological Disease, Hereditary Disorder]
23	ACIN1,Aldose Reductase,Ap1,Cbp/p300,CBX5,CTSV,EFR3A,ELL2,estrogen receptor,Fgf,HISTONE,histone deacetylase,Histone h4,Holo RNA polymerase II,HOXA11,KLK3,KLK4,KMT2C,MARCHF8,MHC Class II (complex),NBEAL2,NELFB,NFAT (complex),Ngf,PRSS8,Serine Protease,SERPINC1,SLPI,TAC1,TAF4,Top2,trypsin,tyrosine kinase,WSB2,ZNF280D	20	19	[Cellular Development, Organ Morphology, Tissue Morphology]
24	AChR,B-cell receptor,C1q,CHRNA4,CHRNB2,CNGA1,Complement component 1,cyclooxygenase,Fc gamma receptor,Fc receptor,Gm9573,Iga,IgG,IgG1,IgG2a,IgG2b,Laminin (family),LTBP2,LY6E,LYNX1,LYPD1,MEGF10,Muc16,MUC20,MUC5AC,MUC5B,MUC6,Mucin,nicotinic acetylcholine receptor,NOVA2,NRG (family),PI3K (complex),Prol1,SERPINB7,VSIR	19	18	[Carbohydrate Metabolism, Cell-To-Cell Signaling and Interaction, Post-Translational Modification]
25	AP2M1,APP,ATCAY,BCL7C,C1D,CDCA7,CELF4,EML6,FZD3,Gm7168 (includes others),GSR,H2BC14,KIAA0825,LRRC66,MMEL1,MRGPRE,NOVA1,PAX6,PIGG,PJA1,PKNOX1,Plekha6,POLR2K,SFMBT2,SGIP1,SH2D1B,SLC25A38,SV2A,SYT4,SYT6,TAF7L,TBPL1,TMA7,Zfp60,ZSCAN16	19	18	[Cell Cycle, Cellular Compromise, Nervous System Development and Function]

### Sheet: Sheet0
© 2000-2020 QIAGEN. All rights reserved.
Ingenuity Canonical Pathways	-log(p-value)	Ratio	Molecules
eNOS Signaling	2.46	0.0881	AQP6,AQP9,CASP9,CHRNA4,CHRNB2,CNGA1,Cngb1,FLT1,HSPA14,HSPA8,ITPR1,ITPR2,PIK3C2B,PRKAR1A
Protein Ubiquitination Pathway	2.32	0.0733	BIRC6,CBL,CDC23,DNAJC11,HLA-A,HSPA12A,HSPA14,HSPA8,MED20,PRKN,PSMB3,PSMC2,PSMD1,UBE2F,UBE2L3,USP30,USP32,USP45,USP48,USP8
Synaptogenesis Signaling Pathway	2.3	0.0705	AP2M1,AP2S1,ARPC2,CACNB4,CDH5,CHN1,EPHA7,HSPA8,ITPR1,LCK,LRP1,LRP8,NAPA,NRXN2,PIK3C2B,PRKAR1A,RELN,SYT16,SYT4,TIAM1,UNC13A,VAMP2
Oxidative Ethanol Degradation III	2.27	0.211	ACSS2,ALDH1A1,Aldh3b3,ALDH7A1
Calcium Signaling	2.2	0.0777	AKAP5,CACNA1D,CACNA1G,CACNB4,CACNG6,CAMK1D,CAMKK2,CHRNA4,CHRNB2,ITPR1,ITPR2,MYH10,MYH7,PRKAR1A,RYR1,TNNT2
CTLA4 Signaling in Cytotoxic T Lymphocytes	2.13	0.101	AP1S3,AP2M1,AP2S1,HLA-A,LCK,PIK3C2B,PPP2R5A,PTPA,SYK
Ethanol Degradation IV	1.97	0.174	ACSS2,ALDH1A1,Aldh3b3,ALDH7A1
Agrin Interactions at Neuromuscular Junction	1.95	0.101	CTTN,ERBB3,GABPA,ITGAL,LAMC1,MAPK12,RAC2,UTRN
Cholesterol Biosynthesis I	1.91	0.231	CYP51A1,LBR,LSS
Cholesterol Biosynthesis II (via 24,25-dihydrolanosterol)	1.91	0.231	CYP51A1,LBR,LSS
Cholesterol Biosynthesis III (via Desmosterol)	1.91	0.231	CYP51A1,LBR,LSS
Netrin Signaling	1.91	0.108	CACNA1D,CACNA1G,CACNB4,CACNG6,PRKAR1A,RAC2,RYR1
Signaling by Rho Family GTPases	1.85	0.0697	ARPC2,CDH5,CIT,EZR,FNBP1,GNAT2,GNB5,MAP3K12,MAP3K20,MAP3K21,MAP3K9,MAPK12,NOX3,PIK3C2B,RAC2,SEPTIN3,VIM
tRNA Charging	1.79	0.128	AARS2,FARS2,IARS1,VARS2,WARS2
PKCθ Signaling in T Lymphocytes	1.77	0.0774	CACNA1D,CACNA1G,CACNB4,CACNG6,HLA-A,HLA-DQA1,LCK,MAP3K1,MAP3K12,MAP3K9,PIK3C2B,RAC2
SAPK/JNK Signaling	1.77	0.0882	LCK,MAP3K1,MAP3K12,MAP3K20,MAP3K9,MAP4K4,MAPK12,PIK3C2B,RAC2
CD28 Signaling in T Helper Cells	1.75	0.0833	ARPC2,HLA-A,HLA-DQA1,ITPR1,ITPR2,LCK,MAP3K1,MAPK12,PIK3C2B,SYK
nNOS Signaling in Skeletal Muscle Cells	1.7	0.122	CACNA1D,CACNA1G,CACNB4,CACNG6,RYR1
Zymosterol Biosynthesis	1.7	0.333	CYP51A1,LBR
Cell Cycle Control of Chromosomal Replication	1.69	0.107	CDK13,CHEK2,MCM4,MCM9,POLA2,RPA2
Senescence Pathway	1.68	0.0655	ATM,CACNA1D,CDC23,CHEK2,EP400,FOXO3,FOXO4,ITPR2,MAPK12,PDK1,PIK3C2B,PPP2R5A,PTPA,RBL1,RBL2,SAA2-SAA4,SMAD2,TGFB2
Leukocyte Extravasation Signaling	1.68	0.0711	ARHGAP9,CDH5,CTTN,EZR,ITGAL,MAPK12,MMP19,NOX3,PIK3C2B,RAC2,RAPGEF3,RAPGEF4,SPN,THY1
Parkinson's Signaling	1.66	0.188	CASP9,MAPK12,PRKN
Role of CHK Proteins in Cell Cycle Checkpoint Control	1.66	0.105	ATM,ATMIN,CHEK2,PPP2R5A,PTPA,RFC3
Virus Entry via Endocytic Pathways	1.65	0.0841	AP2M1,AP2S1,AP3M1,HLA-A,ITGAL,ITGB4,ITGB6,PIK3C2B,RAC2
Gαs Signaling	1.65	0.0841	ADD1,CNGA1,GNB5,PRKAR1A,RAPGEF3,RAPGEF4,RGS2,RYR1,VIPR1
FcγRIIB Signaling in B Lymphocytes	1.59	0.0933	CACNA1D,CACNA1G,CACNB4,CACNG6,MAPK12,PIK3C2B,SYK
Histamine Degradation	1.59	0.176	ALDH1A1,Aldh3b3,ALDH7A1
GPCR-Mediated Nutrient Sensing in Enteroendocrine Cells	1.53	0.0804	CACNA1D,CACNA1G,CACNB4,CACNG6,CASR,ITPR1,ITPR2,PRKAR1A,RAPGEF4
GABA Receptor Signaling	1.52	0.0842	ALDH5A1,AP2M1,AP2S1,CACNA1D,CACNA1G,CACNB4,CACNG6,SLC6A12
Opioid Signaling Pathway	1.51	0.0648	AP2M1,AP2S1,CACNA1D,CACNA1G,CACNB4,CACNG6,CAMK1D,ITPR1,ITPR2,LCK,MAPK12,PDK1,PRKAR1A,RAC2,RGS12,RYR1
Ethanol Degradation II	1.47	0.125	ACSS2,ALDH1A1,Aldh3b3,ALDH7A1
Role of BRCA1 in DNA Damage Response	1.46	0.0875	ATM,BABAM1,CHEK2,FANCM,RBL1,RBL2,RFC3
GNRH Signaling	1.44	0.0694	CACNA1D,CACNA1G,CACNB4,CACNG6,EGR1,ITPR1,ITPR2,MAP3K1,MAP3K12,MAP3K9,MAPK12,PRKAR1A
STAT3 Pathway	1.44	0.0741	CISH,FLT1,IFNLR1,MAP3K12,MAP3K20,MAP3K21,MAP3K9,MAPK12,SOCS7,TGFB2
Clathrin-mediated Endocytosis Signaling	1.43	0.0674	AP2M1,AP2S1,AP3M1,ARPC2,CBL,CTTN,EPS15,FGF13,FGF19,HSPA8,ITGB4,ITGB6,PIK3C2B
Role of NFAT in Cardiac Hypertrophy	1.42	0.0654	AKAP5,CACNA1D,CACNA1G,CACNB4,CACNG6,CAMK1D,GNB5,ITPR1,ITPR2,MAP3K1,MAPK12,PIK3C2B,PRKAR1A,TGFB2
Lanosterol Biosynthesis	1.41	1	LSS
Fatty Acid α-oxidation	1.4	0.15	ALDH1A1,Aldh3b3,ALDH7A1
GP6 Signaling Pathway	1.39	0.0756	Col17a1,COL26A1,COL4A4,COL7A1,GP6,ITPR1,LAMC1,PIK3C2B,SYK
Calcium-induced T Lymphocyte Apoptosis	1.38	0.0909	HLA-A,HLA-DQA1,ITPR1,ITPR2,LCK,NR4A1
Mitotic Roles of Polo-Like Kinase	1.38	0.0909	CDC23,CHEK2,KIF23,PPP2R5A,PRC1,PTPA
UDP-N-acetyl-D-galactosamine Biosynthesis II	1.35	0.222	HK1,UAP1
Putrescine Degradation III	1.34	0.143	ALDH1A1,Aldh3b3,ALDH7A1
CD27 Signaling in Lymphocytes	1.28	0.0943	CASP9,MAP3K1,MAP3K12,MAP3K9,MAPK12
Corticotropin Releasing Hormone Signaling	1.26	0.069	CACNA1D,CACNA1G,CACNB4,CACNG6,ITPR1,ITPR2,MAPK12,NPR2,NR4A1,PRKAR1A
B Cell Receptor Signaling	1.26	0.0649	CD22,EBF1,EGR1,INPP5B,MAP3K1,MAP3K12,MAP3K9,MAPK12,PAX5,PIK3C2B,RAC2,SYK
EGF Signaling	1.22	0.0909	ITPR1,ITPR2,MAP3K1,MAPK12,PIK3C2B
Reelin Signaling in Neurons	1.21	0.0698	ARPC2,ITGAL,LCK,LRP8,MAP3K9,MAPK12,PDK1,PIK3C2B,RELN
Caveolar-mediated Endocytosis Signaling	1.2	0.0822	COPG1,HLA-A,ITGAL,ITGAV,ITGB4,ITGB6
ILK Signaling	1.19	0.0632	FBLIM1,FNBP1,ITGB4,ITGB6,MAPK12,MYH10,MYH7,PIK3C2B,PPP2R5A,PTPA,RAC2,VIM
AMPK Signaling	1.17	0.0613	ACACB,CAMKK2,CHRNA4,CHRNB2,EEF2K,FOXO3,FOXO4,MAPK12,PFKL,PIK3C2B,PPP2R5A,PRKAR1A,PTPA
Tryptophan Degradation X (Mammalian, via Tryptamine)	1.15	0.12	ALDH1A1,Aldh3b3,ALDH7A1
Spliceosomal Cycle	1.12	0.5	U2AF2
Asparagine Degradation I	1.12	0.5	ASRGL1
Choline Degradation I	1.12	0.5	ALDH7A1
Glycine Degradation (Creatine Biosynthesis)	1.12	0.5	GATM
Cysteine Biosynthesis/Homocysteine Degradation	1.12	0.5	CBS/CBSL
Hematopoiesis from Multipotent Stem Cells	1.12	0.167	IL5,THPO
Glucocorticoid Biosynthesis	1.12	0.167	CYP17A1,HSD3B1
TGF-β Signaling	1.11	0.0729	INHBA,INHBC,MAPK12,PMEPA1,RUNX2,SMAD2,TGFB2
Actin Cytoskeleton Signaling	1.09	0.0596	ARPC2,EZR,FGD3,FGF13,FGF19,MYH10,MYH7,MYLK3,PIK3C2B,RAC2,SSH1,TIAM1,TRIO
IL-7 Signaling Pathway	1.09	0.0769	EBF1,FOXO3,FOXO4,MAPK12,PAX5,PIK3C2B
ATM Signaling	1.09	0.0722	ATM,CBX5,CHEK2,MAPK12,PPP2R5A,PTPA,TRRAP
BAG2 Signaling Pathway	1.08	0.093	HSPA14,HSPA8,PRKN,PSME4
Sperm Motility	1.04	0.0583	CACNA1G,CATSPER1,CNGA1,Cngb1,DDR2,ERBB3,FLT1,FLT3LG,ITPR1,ITPR2,LCK,PRKAR1A,SYK
Role of NFAT in Regulation of the Immune Response	1.04	0.0608	AKAP5,CSNK1E,GNAT2,GNB5,HLA-A,HLA-DQA1,ITPR1,ITPR2,LCK,PIK3C2B,SYK
Type II Diabetes Mellitus Signaling	1	0.0634	ACSL5,CACNA1D,CACNA1G,CACNB4,CACNG6,MAP3K1,MAPK12,PIK3C2B,SOCS7
DNA Double-Strand Break Repair by Homologous Recombination	1	0.143	ATM,RAD52
Superpathway of Cholesterol Biosynthesis	1	0.103	CYP51A1,LBR,LSS
IL-17A Signaling in Airway Cells	1	0.0781	MAPK12,MUC5AC,MUC5B,PIK3C2B,TRAF3IP2
PFKFB4 Signaling Pathway	0.996	0.087	HK1,PRKAR1A,TGFB2,XDH
Aryl Hydrocarbon Receptor Signaling	0.991	0.0629	ALDH1A1,ALDH5A1,ALDH7A1,ATM,CHEK2,NFIB,RBL1,RBL2,TGFB2
RhoA Signaling	0.987	0.065	ANLN,ARHGAP9,ARPC2,CIT,EZR,MYLK3,NRP2,SEPTIN3
FGF Signaling	0.975	0.0714	FGF13,FGF19,ITPR1,MAP3K1,MAPK12,PIK3C2B
Dopamine Degradation	0.967	0.1	ALDH1A1,Aldh3b3,ALDH7A1
Trehalose Degradation II (Trehalase)	0.955	0.333	HK1
Coenzyme A Biosynthesis	0.955	0.333	PPCDC
Biotin-carboxyl Carrier Protein Assembly	0.955	0.333	ACACB
4-aminobutyrate Degradation I	0.955	0.333	ALDH5A1
Androgen Biosynthesis	0.951	0.133	CYP17A1,HSD3B1
Colorectal Cancer Metastasis Signaling	0.947	0.0553	CASP9,FNBP1,FZD5,GNB5,LRP1,MAPK12,MMP19,PIK3C2B,PRKAR1A,RAC2,SMAD2,TCF7L1,TGFB2,Tlr13
PTEN Signaling	0.943	0.0635	CASP9,CBL,FLT1,FOXO3,FOXO4,INPP5B,MAGI1,RAC2
Synaptic Long Term Depression	0.939	0.0582	CACNA1D,CACNA1G,CACNB4,CACNG6,GNAT2,ITPR1,ITPR2,NPR2,PPP2R5A,PTPA,RYR1
Tight Junction Signaling	0.936	0.0595	F2RL2,MYH10,MYH7,NAPA,PPP2R5A,PRKAR1A,PTPA,TGFB2,TIAM1,VAMP2
Integrin Signaling	0.91	0.0563	ARF3,ARPC2,CTTN,FNBP1,ITGAL,ITGAV,ITGB4,ITGB6,MYLK3,NEDD9,PIK3C2B,RAC2
RANK Signaling in Osteoclasts	0.907	0.0682	CBL,MAP3K1,MAP3K12,MAP3K9,MAPK12,PIK3C2B
Fatty Acid β-oxidation I	0.907	0.0938	ACAA1,ACSL5,IVD
Extrinsic Prothrombin Activation Pathway	0.903	0.125	SERPINC1,TFPI
Mismatch Repair in Eukaryotes	0.903	0.125	EXO1,RFC3
Germ Cell-Sertoli Cell Junction Signaling	0.9	0.0585	FNBP1,MAP3K1,MAP3K12,MAP3K9,MAPK12,PIK3C2B,RAC2,TGFB2,TUBB4A,TUBG1
Phagosome Maturation	0.886	0.0596	CTSE,CTSV,HLA-A,NAPA,NOX3,TUBB4A,TUBG1,VAMP2,VPS11
Cellular Effects of Sildenafil (Viagra)	0.873	0.0611	CACNA1D,CACNG6,ITPR1,ITPR2,MYH10,MYH7,PRKAR1A,SLC4A5
Epithelial Adherens Junction Signaling	0.873	0.0592	ARPC2,MAGI1,MYH10,MYH7,NOTCH4,TCF7L1,TGFB2,TUBB4A,TUBG1
RAN Signaling	0.86	0.118	KPNA1,KPNA4
IL-15 Signaling	0.857	0.0704	LCK,MAPK12,PIK3C2B,STAT6,SYK
IL-1 Signaling	0.857	0.0659	GNAT2,GNB5,IRAK2,MAP3K1,MAPK12,PRKAR1A
Airway Inflammation in Asthma	0.836	0.25	IL5
Acetate Conversion to Acetyl-CoA	0.836	0.25	ACSS2
Phototransduction Pathway	0.833	0.0755	CNGA1,GNAT2,GNB5,PRKAR1A
Factors Promoting Cardiogenesis in Vertebrates	0.824	0.0645	FZD5,LRP1,MYH7,SMAD2,TCF7L1,TGFB2
Non-Small Cell Lung Cancer Signaling	0.821	0.0685	CASP9,FOXO3,ITPR1,ITPR2,PIK3C2B
Noradrenaline and Adrenaline Degradation	0.821	0.0857	ALDH1A1,Aldh3b3,ALDH7A1
IL-8 Signaling	0.818	0.055	FLT1,FNBP1,GNB5,IRAK2,ITGAV,LASP1,MAP4K4,MAPK12,NOX3,PIK3C2B,RAC2
CCR5 Signaling in Macrophages	0.81	0.0638	CACNA1D,CACNA1G,CACNB4,CACNG6,GNB5,MAPK12
Androgen Signaling	0.807	0.0588	CACNA1D,CACNA1G,CACNB4,CACNG6,GNAT2,GNB5,NCOA4,PRKAR1A
B Cell Development	0.793	0.0833	HLA-A,HLA-DQA1,SPN
Neuroprotective Role of THOP1 in Alzheimer's Disease	0.793	0.0603	HLA-A,KLK3,KLK4,NTS,PRKAR1A,PRSS8,TAC1
Cell Cycle Regulation by BTG Family Proteins	0.77	0.0811	BTG1,PPP2R5A,PTPA
GDNF Family Ligand-Receptor Interactions	0.77	0.0658	ITPR1,ITPR2,MAPK12,PIK3C2B,PSPN
Toll-like Receptor Signaling	0.77	0.0658	IL1RN,IRAK2,MAP3K1,MAP4K4,MAPK12
Amyotrophic Lateral Sclerosis Signaling	0.764	0.0619	CACNA1D,CASP9,GRIK5,PIK3C2B,SLC1A2,SSR4
cAMP-mediated signaling	0.764	0.0526	AKAP13,AKAP5,CAMK1D,CNGA1,Cngb1,PRKAR1A,RAPGEF3,RAPGEF4,RGS12,RGS2,SSTR3,VIPR1
Glutamate Receptor Signaling	0.752	0.0702	GRIK5,HOMER2,SLC1A1,SLC1A2
CREB Signaling in Neurons	0.75	0.0531	CACNA1D,CACNA1G,CACNB4,CACNG6,GNAT2,GNB5,GRIK5,ITPR1,ITPR2,PIK3C2B,PRKAR1A
Creatine-phosphate Biosynthesis	0.747	0.2	MAP4K4
CDP-diacylglycerol Biosynthesis I	0.747	0.1	CDS2,MBOAT7
Lysine Degradation II	0.747	0.2	ALDH7A1
Lysine Degradation V	0.747	0.2	ALDH7A1
Citrulline-Nitric Oxide Cycle	0.747	0.2	ASL
dTMP De Novo Biosynthesis	0.747	0.2	TYMS
Glutamate Degradation III (via 4-aminobutyrate)	0.747	0.2	ALDH5A1
Hepatic Fibrosis Signaling Pathway	0.742	0.0489	CACNA1D,FLT1,FNBP1,FOXO4,FZD5,IL1RN,IRAK2,MAPK12,MYLK3,NOX3,PDK1,PIK3C2B,PRKAR1A,RAC2,SMAD2,TCF7L1,TGFB2,TRPM7
Hepatic Fibrosis / Hepatic Stellate Cell Activation	0.738	0.0538	CCL21,Col17a1,COL26A1,COL4A4,COL7A1,FLT1,MYH10,MYH7,SMAD2,TGFB2
Nitric Oxide Signaling in the Cardiovascular System	0.738	0.0606	CACNA1D,FLT1,ITPR1,ITPR2,PIK3C2B,PRKAR1A
G Beta Gamma Signaling	0.717	0.0574	CACNA1D,CACNA1G,CACNB4,CACNG6,GNAT2,GNB5,PRKAR1A
Nur77 Signaling in T Lymphocytes	0.714	0.0678	CASP9,HLA-A,HLA-DQA1,NR4A1
Neuropathic Pain Signaling In Dorsal Horn Neurons	0.71	0.0594	CAMK1D,ITPR1,ITPR2,PIK3C2B,PRKAR1A,TAC1
FLT3 Signaling in Hematopoietic Progenitor Cells	0.708	0.0625	CBL,FLT3LG,MAPK12,PIK3C2B,STAT6
CXCR4 Signaling	0.706	0.0539	EGR1,FNBP1,GNAT2,GNB5,ITPR1,ITPR2,MAPK12,PIK3C2B,RAC2
SPINK1 Pancreatic Cancer Pathway	0.697	0.0667	CPD,KLK3,KLK4,SMAD2
Phosphatidylglycerol Biosynthesis II (Non-plastidic)	0.682	0.0909	CDS2,MBOAT7
Agranulocyte Adhesion and Diapedesis	0.68	0.0521	CCL1,CCL21,CCL25,CD34,CDH5,EZR,IL1RN,MMP19,MYH10,MYH7
Autophagy	0.68	0.0656	CTSE,CTSV,VPS11,WDFY3
NF-κB Activation by Viruses	0.678	0.061	ITGAL,ITGAV,LCK,MAP3K1,PIK3C2B
Arginine Biosynthesis IV	0.678	0.167	ASL
Urea Cycle	0.678	0.167	ASL
Serotonin and Melatonin Biosynthesis	0.678	0.167	TPH2
UDP-N-acetyl-D-glucosamine Biosynthesis II	0.678	0.167	UAP1
GDP-mannose Biosynthesis	0.678	0.167	GMPPA
Cardiac Hypertrophy Signaling	0.662	0.05	CACNA1D,FNBP1,GNAT2,GNB5,MAP3K1,MAP3K12,MAP3K9,MAPK12,PIK3C2B,PRKAR1A,RAC2,TGFB2
Intrinsic Prothrombin Activation Pathway	0.658	0.0714	KLK3,KLK4,SERPINC1
HER-2 Signaling in Breast Cancer	0.65	0.0595	CASP9,ERBB3,ITGB4,ITGB6,PIK3C2B
Wnt/β-catenin Signaling	0.648	0.052	CDH5,CSNK1E,FZD5,LRP1,NLK,PPP2R5A,PTPA,TCF7L1,TGFB2
Endocannabinoid Neuronal Synapse Pathway	0.648	0.0547	CACNA1D,CACNA1G,CACNB4,CACNG6,ITPR1,MAPK12,PRKAR1A
PD-1, PD-L1 cancer immunotherapy pathway	0.646	0.0566	CBLB,HLA-A,HLA-DQA1,LCK,PIK3C2B,TGFB2
Glucocorticoid Receptor Signaling	0.642	0.0476	FOXO3,HSPA14,HSPA8,IL1RN,IL5,KRT35,KRT7,KRT80,MAP3K1,MAPK12,PIK3C2B,SLPI,SMAD2,TAF4,TGFB2,VIPR1
HIPPO signaling	0.636	0.0588	CSNK1E,PPP2R5A,PTPA,SMAD2,TP53BP2
IL-4 Signaling	0.636	0.0588	HLA-A,HLA-DQA1,INPP5B,PIK3C2B,STAT6
White Adipose Tissue Browning Pathway	0.636	0.0543	CACNA1D,CACNA1G,CACNB4,CACNG6,CAMKK2,MAPK12,PRKAR1A
Tumoricidal Function of Hepatic Natural Killer Cells	0.627	0.0833	CASP9,ITGAL
Cysteine Biosynthesis III (mammalia)	0.627	0.0833	CBS/CBSL,NSUN4
CDK5 Signaling	0.623	0.0556	EGR1,LAMC1,MAPK12,PPP2R5A,PRKAR1A,PTPA
Paxillin Signaling	0.623	0.0556	ITGAL,ITGAV,ITGB4,ITGB6,MAPK12,PIK3C2B
Apelin Pancreas Signaling Pathway	0.62	0.0682	MAPK12,PIK3C2B,PRKAR1A
GDP-glucose Biosynthesis	0.618	0.143	HK1
Role of Pattern Recognition Receptors in Recognition of Bacteria and Viruses	0.613	0.0519	IL5,MAPK12,NOD2,Oas1d (includes others),OAS2,PIK3C2B,SYK,TGFB2
Breast Cancer Regulation by Stathmin1	0.611	0.05	CAMK1D,GNB5,ITPR1,ITPR2,PIK3C2B,PPP2R5A,PRKAR1A,PTPA,TUBB4A,TUBG1
Bupropion Degradation	0.6	0.08	CYP4X1,CYP51A1
Ceramide Signaling	0.599	0.0568	CNKSR1,MAP3K1,PIK3C2B,PPP2R5A,PTPA
Molecular Mechanisms of Cancer	0.597	0.046	ATM,CASP9,CBL,CDK13,CHEK2,FNBP1,FZD5,GNAT2,LRP1,MAPK12,NLK,PIK3C2B,PRKAR1A,RAC2,RAPGEF3,RBL1,SMAD2,TGFB2
Granulocyte Adhesion and Diapedesis	0.593	0.0503	CCL1,CCL21,CCL25,CDH5,EZR,IL1RN,ITGAL,MMP19,THY1
iCOS-iCOSL Signaling in T Helper Cells	0.588	0.0541	HLA-A,HLA-DQA1,ITPR1,ITPR2,LCK,PIK3C2B
Cell Cycle: G1/S Checkpoint Regulation	0.587	0.0597	ATM,RBL1,RBL2,TGFB2
Stearate Biosynthesis I (Animals)	0.583	0.0652	ACSL5,GNPAT,MBOAT7
Rac Signaling	0.578	0.0536	ANK1,ARPC2,MAP3K1,NOX3,PIK3C2B,TIAM1
Lipid Antigen Presentation by CD1	0.577	0.0769	AP2M1,AP2S1
Antiproliferative Role of TOB in T Cell Signaling	0.577	0.0769	SMAD2,TGFB2
Systemic Lupus Erythematosus In B Cell Signaling Pathway	0.577	0.0473	CBL,CD22,FOXO3,FOXO4,IL5,INPP5B,LCK,LILRB3,MAP4K4,PIK3C2B,RAC2,SYK,TGFB2
Human Embryonic Stem Cell Pluripotency	0.575	0.0519	FZD5,INHBA,KLK3,PIK3C2B,SMAD2,TCF7L1,TGFB2
Altered T Cell and B Cell Signaling in Rheumatoid Arthritis	0.573	0.0556	CCL21,HLA-A,HLA-DQA1,IL1RN,Tlr13
Glucose and Glucose-1-phosphate Degradation	0.569	0.125	HK1
Neuroinflammation Signaling Pathway	0.569	0.0467	BIRC6,HLA-A,HLA-DQA1,IRAK2,KLK3,MAPK12,MFGE8,NOX3,PIK3C2B,SLC1A2,SLC6A12,SYK,TGFB2,Tlr13
NGF Signaling	0.558	0.0526	MAP3K1,MAP3K12,MAP3K9,MAPK12,PIK3C2B,TRIO
Graft-versus-Host Disease Signaling	0.55	0.0625	HLA-A,HLA-DQA1,IL1RN
Thrombin Signaling	0.548	0.0481	CAMK1D,F2RL2,FNBP1,GNAT2,GNB5,ITPR1,ITPR2,MAPK12,PIK3C2B,RAC2
Insulin Receptor Signaling	0.538	0.0504	CBL,FOXO3,FOXO4,INPP5B,PIK3C2B,PRKAR1A,VAMP2
fMLP Signaling in Neutrophils	0.536	0.0517	ARPC2,GNB5,ITPR1,ITPR2,NOX3,PIK3C2B
Autoimmune Thyroid Disease Signaling	0.533	0.0612	HLA-A,HLA-DQA1,IL5
Dopamine-DARPP32 Feedback in cAMP Signaling	0.532	0.0491	CACNA1D,CAMKK2,CSNK1E,ITPR1,ITPR2,PPP2R5A,PRKAR1A,PTPA
Fc Epsilon RI Signaling	0.527	0.0513	IL5,INPP5B,MAPK12,PIK3C2B,RAC2,SYK
Fcγ Receptor-mediated Phagocytosis in Macrophages and Monocytes	0.527	0.0532	ARPC2,CBL,EZR,RAC2,SYK
Leucine Degradation I	0.526	0.111	IVD
Folate Transformations I	0.526	0.111	MTHFS
Tec Kinase Signaling	0.523	0.0488	FNBP1,GNAT2,GNB5,LCK,MAPK12,PIK3C2B,RAC2,STAT6
Production of Nitric Oxide and Reactive Oxygen Species in Macrophages	0.52	0.0479	FNBP1,MAP3K1,MAP3K12,MAP3K9,MAPK12,PIK3C2B,PPP2R5A,PTPA,RAC2
Ephrin B Signaling	0.52	0.0556	CBL,GNAT2,GNB5,RAC2
Cardiac β-adrenergic Signaling	0.52	0.0496	AKAP13,AKAP5,CACNA1D,GNB5,PPP2R5A,PRKAR1A,PTPA
Renin-Angiotensin Signaling	0.517	0.0508	ITPR1,ITPR2,MAP3K1,MAPK12,PIK3C2B,PRKAR1A
Amyloid Processing	0.517	0.06	CSNK1E,MAPK12,PRKAR1A
Systemic Lupus Erythematosus In T Cell Signaling Pathway	0.514	0.045	CASP9,CBL,EZR,FNBP1,H2-T22,HLA-A,HLA-DQA1,ITGAL,ITPR1,PDK1,PIK3C2B,PPP2R5A,PTPA,RAC2,SYK
T Helper Cell Differentiation	0.507	0.0548	HLA-A,HLA-DQA1,IL5,STAT6
Cholecystokinin/Gastrin-mediated Signaling	0.507	0.0504	FNBP1,IL1RN,ITPR1,ITPR2,MAPK12,RAC2
GPCR-Mediated Integration of Enteroendocrine Signaling Exemplified by an L Cell	0.507	0.0548	ITPR1,ITPR2,PRKAR1A,VIPR1
Endocannabinoid Cancer Inhibition Pathway	0.502	0.049	CAMKK2,CASP9,GPR55,PIK3C2B,PRKAR1A,TCF7L1,VIM
Glioma Invasiveness Signaling	0.496	0.0541	FNBP1,ITGAV,PIK3C2B,RAC2
Hypoxia Signaling in the Cardiovascular System	0.496	0.0541	ATM,BIRC6,UBE2F,UBE2L3
Acetone Degradation I (to Methylglyoxal)	0.491	0.0667	CYP4X1,CYP51A1
Regulation of the Epithelial-Mesenchymal Transition Pathway	0.491	0.0469	EGR1,FGF13,FGF19,FZD5,NOTCH4,PIK3C2B,SMAD2,TCF7L1,TGFB2
IL-15 Production	0.488	0.0496	DDR2,ERBB3,FLT1,FLT3LG,LCK,SYK
Calcium Transport I	0.488	0.1	ATP2C2
UVA-Induced MAPK Signaling	0.485	0.051	ATM,CASP9,MAPK12,PARP4,PIK3C2B
G Protein Signaling Mediated by Tubby	0.472	0.0645	GNB5,LCK
Mitochondrial Dysfunction	0.469	0.0468	ATP5MG,CASP9,Cox6c,MAPK12,MT-CO2,PRKN,TRAK1,XDH
Adrenomedullin signaling pathway	0.456	0.0457	IL1RN,ITPR1,ITPR2,MAPK12,MYLK3,NPR2,PIK3C2B,PRKAR1A,TFAP2C
γ-glutamyl Cycle	0.455	0.0909	ANPEP
Mineralocorticoid Biosynthesis	0.455	0.0909	HSD3B1
Role of Wnt/GSK-3β Signaling in the Pathogenesis of Influenza	0.45	0.0513	CSNK1E,FZD5,NCOA4,TCF7L1
T Cell Exhaustion Signaling Pathway	0.44	0.0457	HLA-A,HLA-DQA1,MAPK12,PDK1,PIK3C2B,PPP2R5A,PTPA,SMAD2
IL-9 Signaling	0.438	0.0606	CISH,PIK3C2B
14-3-3-mediated Signaling	0.437	0.0472	CBL,MAPK12,PIK3C2B,TUBB4A,TUBG1,VIM
Sumoylation Pathway	0.437	0.0485	FNBP1,MAPK12,RAC2,RFC3,SERBP1
Nicotine Degradation III	0.435	0.0536	Aox3,CYP4X1,CYP51A1
Protein Kinase A Signaling	0.434	0.0427	ADD1,AKAP13,AKAP5,CDC23,CNGA1,Cngb1,GNB5,ITPR1,ITPR2,MAP3K1,MYH10,MYLK3,PRKAR1A,PTPRB,RYR1,TCF7L1,TGFB2
IL-17 Signaling	0.429	0.05	MAPK12,MUC5B,PIK3C2B,TRAF3IP2
JAK/Stat Signaling	0.429	0.05	CISH,PIK3C2B,SOCS7,STAT6
IGF-1 Signaling	0.428	0.0481	CASP9,FOXO3,PIK3C2B,PRKAR1A,SOCS7
Guanosine Nucleotides Degradation III	0.425	0.0833	XDH
Cytotoxic T Lymphocyte-mediated Apoptosis of Target Cells	0.421	0.0588	CASP9,HLA-A
p70S6K Signaling	0.42	0.0465	EEF2K,F2RL2,PIK3C2B,PPP2R5A,PTPA,SYK
Cyclins and Cell Cycle Regulation	0.419	0.0494	ATM,PPP2R5A,PTPA,TGFB2
Gustation Pathway	0.416	0.0455	CACNA1D,CACNA1G,CACNB4,CACNG6,ITPR1,ITPR2,PRKAR1A
MSP-RON Signaling Pathway	0.41	0.0517	KLK3,KLK4,PIK3C2B
Cancer Drug Resistance By Drug Efflux	0.41	0.0517	FOXO3,FOXO4,PDK1
Coagulation System	0.406	0.0571	SERPINC1,TFPI
IL-17A Signaling in Fibroblasts	0.406	0.0571	MAPK12,TRAF3IP2
RhoGDI Signaling	0.406	0.0444	ARHGAP9,ARPC2,CDH5,EZR,FNBP1,GNAT2,GNB5,RAC2
Assembly of RNA Polymerase III Complex	0.398	0.0769	GTF3C3
Fatty Acid Activation	0.398	0.0769	ACSL5
Acyl-CoA Hydrolysis	0.398	0.0769	GNPAT
Leukotriene Biosynthesis	0.398	0.0769	DPEP2
Urate Biosynthesis/Inosine 5'-phosphate Degradation	0.398	0.0769	XDH
Pregnenolone Biosynthesis	0.398	0.0769	MICAL3
Gαq Signaling	0.395	0.0446	FNBP1,GNB5,ITPR1,ITPR2,PIK3C2B,RAC2,RGS2
Aldosterone Signaling in Epithelial Cells	0.388	0.0443	DNAJC11,HSPA12A,HSPA14,HSPA8,ITPR1,ITPR2,PIK3C2B
Endometrial Cancer Signaling	0.388	0.05	CASP9,FOXO3,PIK3C2B
Retinoic acid Mediated Apoptosis Signaling	0.388	0.05	CASP9,DAP3,PARP4
Pancreatic Adenocarcinoma Signaling	0.385	0.0459	CASP9,MAPK12,PIK3C2B,SMAD2,TGFB2
Superpathway of Methionine Degradation	0.377	0.0541	CBS/CBSL,NSUN4
IL-2 Signaling	0.377	0.0492	LCK,PIK3C2B,SYK
Sertoli Cell-Sertoli Cell Junction Signaling	0.375	0.0432	MAP3K1,MAP3K12,MAP3K20,MAP3K9,MAPK12,PRKAR1A,TUBB4A,TUBG1
DNA Double-Strand Break Repair by Non-Homologous End Joining	0.373	0.0714	ATM
Glycogen Degradation III	0.373	0.0714	MGAM
Colanic Acid Building Blocks Biosynthesis	0.373	0.0714	GMPPA
Allograft Rejection Signaling	0.372	0.0465	H2-T22,HLA-A,HLA-DQA1,IL5
HGF Signaling	0.37	0.045	MAP3K1,MAP3K12,MAP3K9,MAPK12,PIK3C2B
Type I Diabetes Mellitus Signaling	0.37	0.045	CASP9,HLA-A,HLA-DQA1,MAPK12,SOCS7
Osteoarthritis Pathway	0.37	0.0427	CASP9,CASR,DDR2,FOXO3,FZD5,LRP1,RUNX2,SMAD2,TCF7L1
Th2 Pathway	0.369	0.0441	HLA-A,HLA-DQA1,IL5,NOTCH4,PIK3C2B,STAT6
Huntington's Disease Signaling	0.365	0.0422	CASP9,GNB5,HSPA14,HSPA8,ITPR1,NAPA,PIK3C2B,PSME4,TAF4,VAMP2
Docosahexaenoic Acid (DHA) Signaling	0.363	0.0526	CASP9,PIK3C2B
Isoleucine Degradation I	0.351	0.0667	ACAD8
Superpathway of Citrulline Metabolism	0.351	0.0667	ASL
Adenosine Nucleotides Degradation II	0.351	0.0667	XDH
Histidine Degradation VI	0.351	0.0667	MICAL3
April Mediated Signaling	0.35	0.0513	MAP3K1,MAPK12
Inhibition of Matrix Metalloproteases	0.35	0.0513	LRP1,MMP19
Antigen Presentation Pathway	0.35	0.0513	HLA-A,HLA-DQA1
Regulation of IL-2 Expression in Activated and Anergic T Lymphocytes	0.346	0.0449	MAP3K1,MAPK12,SMAD2,TGFB2
Hereditary Breast Cancer Signaling	0.342	0.0429	ATM,CHEK2,FANCM,PIK3C2B,RFC3,TUBG1
OX40 Signaling Pathway	0.338	0.0444	H2-T22,HLA-A,HLA-DQA1,MAPK12
PXR/RXR Activation	0.336	0.0462	ALDH1A1,FOXO3,PRKAR1A
Myc Mediated Apoptosis Signaling	0.336	0.0462	CASP9,MAPK12,PIK3C2B
Nicotine Degradation II	0.336	0.0462	Aox3,CYP4X1,CYP51A1
Regulation of Cellular Mechanics by Calpain Protease	0.336	0.0462	CAST,CNGA1,EZR
Cdc42 Signaling	0.332	0.0419	ARPC2,EXOC5,FGD3,H2-T22,HLA-A,HLA-DQA1,MAPK12
Granzyme B Signaling	0.331	0.0625	CASP9
Death Receptor Signaling	0.33	0.044	ACIN1,CASP9,MAP4K4,PARP4
ERK/MAPK Signaling	0.329	0.0415	MYCN,PIK3C2B,PPP2R5A,PRKAR1A,PTPA,RAC2,RAPGEF3,RAPGEF4
Role of Tissue Factor in Cancer	0.326	0.0427	EGR1,ITGAV,LCK,MAPK12,PIK3C2B
B Cell Activating Factor Signaling	0.325	0.0488	MAP3K1,MAPK12
Estrogen Biosynthesis	0.325	0.0488	CYP4X1,CYP51A1
Triacylglycerol Biosynthesis	0.325	0.0488	LPIN3,MBOAT7
Role of Osteoblasts, Osteoclasts and Chondrocytes in Rheumatoid Arthritis	0.321	0.0409	CASP9,CBL,FZD5,IL1RN,LRP1,MAPK12,PIK3C2B,RUNX2,TCF7L1
p38 MAPK Signaling	0.319	0.0424	EEF2K,IL1RN,IRAK2,MAPK12,TGFB2
Serotonin Degradation	0.318	0.0448	ALDH1A1,Aldh3b3,ALDH7A1
Natural Killer Cell Signaling	0.312	0.042	INPP5B,LCK,PIK3C2B,RAC2,SYK
Ubiquinol-10 Biosynthesis (Eukaryotic)	0.312	0.0588	MICAL3
γ-linolenate Biosynthesis II (Animals)	0.312	0.0588	ACSL5
Mitochondrial L-carnitine Shuttle Pathway	0.312	0.0588	ACSL5
D-myo-inositol (1,4,5)-trisphosphate Degradation	0.312	0.0588	INPP5B
Remodeling of Epithelial Adherens Junctions	0.309	0.0441	ARPC2,TUBB4A,TUBG1
Gap Junction Signaling	0.303	0.0404	CSNK1E,ITPR1,ITPR2,NPR2,PIK3C2B,PRKAR1A,TUBB4A,TUBG1
IL-10 Signaling	0.301	0.0435	IL1RN,MAP4K4,MAPK12
Role of JAK1 and JAK3 in γc Cytokine Signaling	0.301	0.0435	PIK3C2B,STAT6,SYK
α-Adrenergic Signaling	0.3	0.0421	GNB5,ITPR1,ITPR2,PRKAR1A
1D-myo-inositol Hexakisphosphate Biosynthesis II (Mammalian)	0.294	0.0556	INPP5B
Valine Degradation I	0.294	0.0556	ACAD8
Purine Nucleotides Degradation II (Aerobic)	0.294	0.0556	XDH
D-myo-inositol (1,3,4)-trisphosphate Biosynthesis	0.294	0.0556	INPP5B
FAT10 Signaling Pathway	0.294	0.0556	PSME4
Inhibition of ARE-Mediated mRNA Degradation Pathway	0.293	0.041	MAPK12,PPP2R5A,PRKAR1A,PSME4,PTPA
Communication between Innate and Adaptive Immune Cells	0.292	0.0417	HLA-A,IL1RN,IL5,Tlr13
Cardiac Hypertrophy Signaling (Enhanced)	0.29	0.039	AKAP13,CACNA1D,FGF13,FGF19,FZD5,IFNLR1,IL5,ITPR1,ITPR2,MAP3K1,MAP3K12,MAP3K20,MAP3K9,MAPK12,PDK1,PIK3C2B,PRKAR1A,RYR1,TGFB2
iNOS Signaling	0.282	0.0444	IRAK2,MAPK12
CCR3 Signaling in Eosinophils	0.281	0.0403	GNB5,ITPR1,ITPR2,MAPK12,PIK3C2B
p53 Signaling	0.279	0.0408	ATM,CHEK2,PIK3C2B,TP53BP2
GADD45 Signaling	0.278	0.0526	ATM
DNA damage-induced 14-3-3σ Signaling	0.278	0.0526	ATM
Actin Nucleation by ARP-WASP Complex	0.277	0.0417	ARPC2,FNBP1,RAC2
Phagosome Formation	0.275	0.04	FNBP1,PIK3C2B,RAC2,SYK,Tlr13
Apoptosis Signaling	0.272	0.0404	ACIN1,BIRC6,CASP9,MAP4K4
FAT10 Cancer Signaling Pathway	0.272	0.0435	SMAD2,TGFB2
NF-κB Signaling	0.268	0.0391	FLT1,IL1RN,LCK,MAP3K1,MAP4K4,PIK3C2B,TAB3
Cardiomyocyte Differentiation via BMP Receptors	0.264	0.05	MYH7
Inflammasome pathway	0.264	0.05	NOD2
Ephrin A Signaling	0.263	0.0426	EPHA7,PIK3C2B
Maturity Onset Diabetes of Young (MODY) Signaling	0.25	0.0476	CACNA1D
Endoplasmic Reticulum Stress Pathway	0.25	0.0476	CASP9
Chronic Myeloid Leukemia Signaling	0.248	0.0388	PIK3C2B,RBL1,RBL2,TGFB2
Mouse Embryonic Stem Cell Pluripotency	0.248	0.0388	FZD5,MAPK12,PIK3C2B,TCF7L1
NER Pathway	0.248	0.0388	POLA2,RFC3,RPA2,XAB2
Macropinocytosis Signaling	0.247	0.0395	ITGB4,ITGB6,PIK3C2B
Cell Cycle: G2/M DNA Damage Checkpoint Regulation	0.245	0.0408	ATM,CHEK2
Antiproliferative Role of Somatostatin Receptor 2	0.24	0.039	GNB5,NPR2,PIK3C2B
Dopamine Receptor Signaling	0.24	0.039	PPP2R5A,PRKAR1A,PTPA
Polyamine Regulation in Colon Cancer	0.237	0.0455	PSME4
Pyrimidine Deoxyribonucleotides De Novo Biosynthesis I	0.237	0.0455	TYMS
Methionine Degradation I (to Homocysteine)	0.237	0.0455	NSUN4
Primary Immunodeficiency Signaling	0.237	0.04	LCK,UNG
TNFR1 Signaling	0.237	0.04	CASP9,MAP3K1
Thyroid Cancer Signaling	0.228	0.0392	KLK3,TCF7L1
Superpathway of D-myo-inositol (1,4,5)-trisphosphate Metabolism	0.225	0.0435	INPP5B
Apelin Cardiac Fibroblast Signaling Pathway	0.225	0.0435	TGFB2
IL-22 Signaling	0.214	0.0417	MAPK12
IL-17A Signaling in Gastric Cells	0.203	0.04	MAPK12
Role of JAK family kinases in IL-6-type Cytokine Signaling	0.203	0.04	MAPK12
Neuregulin Signaling	0	0.0104	ERBB3
Circadian Rhythm Signaling	0	0.0303	CSNK1E
Synaptic Long Term Potentiation	0	0.031	ITPR1,ITPR2,PRKAR1A,RAPGEF3
Axonal Guidance Signaling	0	0.0268	ADAM33,ARPC2,EPHA7,FZD5,GNAT2,GNB5,NRP2,PIK3C2B,PRKAR1A,RAC2,SRGAP3,TUBB4A,TUBG1
NRF2-mediated Oxidative Stress Response	0	0.0159	DNAJC11,MAP3K1,PIK3C2B
PPARα/RXRα Activation	0	0.0316	ACAA1,MAP4K4,PRKAR1A,SMAD2,TGFB2,TGS1
LPS/IL-1 Mediated Inhibition of RXR Function	0	0.0268	ACSL5,ALDH1A1,ALDH5A1,ALDH7A1,IL1RN,MAP3K1
Acute Phase Response Signaling	0	0.0335	C4A/C4B,IL1RN,MAP3K1,MAPK12,SAA2-SAA4,SOCS7
Hepatic Cholestasis	0	0.038	FGF19,IL1RN,IL5,IRAK2,MAPK12,PRKAR1A,TGFB2
LXR/RXR Activation	0	0.0248	C4A/C4B,CYP51A1,IL1RN
VDR/RXR Activation	0	0.0385	CASR,RUNX2,TGFB2
FXR/RXR Activation	0	0.0317	C4A/C4B,FGF19,IL1RN,MAPK12
TR/RXR Activation	0	0.0357	NCOA4,PIK3C2B,STRBP
Regulation of Actin-based Motility by Rho	0	0.0319	ARPC2,FNBP1,RAC2
RAR Activation	0	0.0363	ALDH1A1,MAP3K1,MAPK12,PRKAR1A,SMAD2,TAF4,TGFB2
Erythropoietin Signaling	0	0.0263	CBL,PIK3C2B
Activation of IRF by Cytosolic Pattern Recognition Receptors	0	0.0159	MAPK12
IL-12 Signaling and Production in Macrophages	0	0.0303	MAPK12,PIK3C2B,STAT6,TGFB2
Role of PKR in Interferon Induction and Antiviral Response	0	0.0244	CASP9
TREM1 Signaling	0	0.0267	NOD2,Tlr13
MIF Regulation of Innate Immunity	0	0.0238	MAPK12
LPS-stimulated MAPK Signaling	0	0.0244	MAPK12,PIK3C2B
CD40 Signaling	0	0.0308	MAPK12,PIK3C2B
IL-3 Signaling	0	0.0253	PIK3C2B,STAT6
Lymphotoxin β Receptor Signaling	0	0.0377	CASP9,PIK3C2B
4-1BB Signaling in T Lymphocytes	0	0.0312	MAPK12
Thrombopoietin Signaling	0	0.0317	PIK3C2B,THPO
Induction of Apoptosis by HIV1	0	0.0328	CASP9,MAPK12
Role of Cytokines in Mediating Communication between Immune Cells	0	0.037	IL1RN,IL5
Dendritic Cell Maturation	0	0.0328	DDR2,HLA-A,HLA-DQA1,IL1RN,MAPK12,PIK3C2B
Mechanisms of Viral Exit from Host Cells	0	0.0244	CHMP3
HIF1α Signaling	0	0.0265	MAPK12,MMP19,PIK3C2B
Melatonin Signaling	0	0.0139	PRKAR1A
Angiopoietin Signaling	0	0.0267	CASP9,PIK3C2B
Endothelin-1 Signaling	0	0.0319	CASP9,GNAT2,ITPR1,ITPR2,MAPK12,PIK3C2B
Relaxin Signaling	0	0.0333	GNAT2,GNB5,NPR2,PIK3C2B,PRKAR1A
CNTF Signaling	0	0.0175	PIK3C2B
Semaphorin Signaling in Neurons	0	0.0333	FNBP1,RAC2
HMGB1 Signaling	0	0.0364	FNBP1,IL5,MAPK12,PIK3C2B,RAC2,TGFB2
Melanocyte Development and Pigmentation Signaling	0	0.0213	PIK3C2B,PRKAR1A
DNA Methylation and Transcriptional Repression Signaling	0	0.0294	MTA2
Role of Oct4 in Mammalian Embryonic Stem Cell Pluripotency	0	0.0217	ASH2L
Role of NANOG in Mammalian Embryonic Stem Cell Pluripotency	0	0.0252	FZD5,PIK3C2B,TCF7L1
Growth Hormone Signaling	0	0.0282	PIK3C2B,SOCS7
Prolactin Signaling	0	0.0247	PIK3C2B,SOCS7
Melanoma Signaling	0	0.02	PIK3C2B
Prostate Cancer Signaling	0	0.033	CASP9,KLK3,PIK3C2B
Renal Cell Carcinoma Signaling	0	0.0125	PIK3C2B
Small Cell Lung Cancer Signaling	0	0.0282	CASP9,PIK3C2B
Basal Cell Carcinoma Signaling	0	0.0278	FZD5,TCF7L1
Glioma Signaling	0	0.0364	CAMK1D,PIK3C2B,RBL1,RBL2
Acute Myeloid Leukemia Signaling	0	0.0337	FLT3LG,PIK3C2B,TCF7L1
Bladder Cancer Signaling	0	0.0309	FGF13,FGF19,MMP19
Gα12/13 Signaling	0	0.0385	CDH5,F2RL2,MAP3K1,MAPK12,PIK3C2B
ERK5 Signaling	0	0.0278	FOXO3,WNK1
mTOR Signaling	0	0.0286	EIF4G1,FNBP1,PIK3C2B,PPP2R5A,PTPA,RAC2
Sphingosine-1-phosphate Signaling	0	0.0342	CASP9,FNBP1,PIK3C2B,RAC2
Crosstalk between Dendritic Cells and Natural Killer Cells	0	0.0225	HLA-A,ITGAL
Systemic Lupus Erythematosus Signaling	0	0.0349	CBL,CD22,HLA-A,IL1RN,LCK,LSM14B,PIK3C2B,PRPF40A
FAK Signaling	0	0.0211	PIK3C2B,TNS1
EIF2 Signaling	0	0.0312	EIF4G1,MYCN,PIK3C2B,RPL10,RPL30,RPL31,RPL38
PAK Signaling	0	0.0206	MAPK12,PIK3C2B
Phospholipase C Signaling	0	0.0311	FNBP1,GNB5,ITPR1,ITPR2,LCK,RAC2,RAPGEF3,SYK
Ovarian Cancer Signaling	0	0.0288	FZD5,PIK3C2B,PRKAR1A,TCF7L1
Atherosclerosis Signaling	0	0.00794	IL1RN
Role of Macrophages, Fibroblasts and Endothelial Cells in Rheumatoid Arthritis	0	0.0288	FZD5,IL1RN,IRAK2,LRP1,NLK,PIK3C2B,TCF7L1,Tlr13,TRAF3IP2
Regulation of eIF4 and p70S6K Signaling	0	0.0318	EIF4G1,MAPK12,PIK3C2B,PPP2R5A,PTPA
Estrogen-Dependent Breast Cancer Signaling	0	0.0135	PIK3C2B
Leptin Signaling in Obesity	0	0.027	PIK3C2B,PRKAR1A
Glioblastoma Multiforme Signaling	0	0.0364	FNBP1,FZD5,ITPR1,ITPR2,PIK3C2B,RAC2
TWEAK Signaling	0	0.0286	CASP9
Role of MAPK Signaling in the Pathogenesis of Influenza	0	0.0125	MAPK12
TNFR2 Signaling	0	0.0333	MAP3K1
Role of PI3K/AKT Signaling in the Pathogenesis of Influenza	0	0.0312	CASP9,PIK3C2B
Role of Hypercytokinemia/hyperchemokinemia in the Pathogenesis of Influenza	0	0.0233	IL1RN
PI3K Signaling in B Lymphocytes	0	0.0362	CBL,FOXO3,ITPR1,ITPR2,SYK
Inhibition of Angiogenesis by TSP1	0	0.0294	MAPK12
P2Y Purigenic Receptor Signaling Pathway	0	0.0236	GNB5,PIK3C2B,PRKAR1A
Assembly of RNA Polymerase II Complex	0	0.02	TAF4
Role of IL-17A in Arthritis	0	0.037	MAPK12,PIK3C2B
Role of IL-17F in Allergic Inflammatory Airway Diseases	0	0.0238	TRAF3IP2
Role of JAK2 in Hormone-like Cytokine Signaling	0	0.0294	SOCS7
Telomerase Signaling	0	0.028	PIK3C2B,PPP2R5A,PTPA
Hematopoiesis from Pluripotent Stem Cells	0	0.0204	IL5
Transcriptional Regulatory Network in Embryonic Stem Cells	0	0.0185	TCF7L1
VEGF Family Ligand-Receptor Interactions	0	0.0357	FLT1,NRP2,PIK3C2B
ErbB Signaling	0	0.0319	ERBB3,MAPK12,PIK3C2B
ErbB2-ErbB3 Signaling	0	0.0308	ERBB3,PIK3C2B
ErbB4 Signaling	0	0.0149	PIK3C2B
Estrogen-mediated S-phase Entry	0	0.0385	RBL1
Retinoate Biosynthesis I	0	0.0303	ALDH1A1
Pyrimidine Ribonucleotides De Novo Biosynthesis	0	0.0233	CTPS1
D-myo-inositol-5-phosphate Metabolism	0	0.0258	INPP5B,PPP2R5A,PPP5C,PTPA
Melatonin Degradation I	0	0.0333	CYP4X1,CYP51A1
Pyridoxal 5'-phosphate Salvage Pathway	0	0.0154	MAP3K9
Glutathione-mediated Detoxification	0	0.0312	ANPEP
D-myo-inositol (1,4,5,6)-Tetrakisphosphate Biosynthesis	0	0.0286	INPP5B,PPP2R5A,PPP5C,PTPA
Superpathway of Inositol Phosphate Compounds	0	0.0254	INPP5B,PIK3C2B,PPP2R5A,PPP5C,PTPA
D-myo-inositol (3,4,5,6)-tetrakisphosphate Biosynthesis	0	0.0286	INPP5B,PPP2R5A,PPP5C,PTPA
3-phosphoinositide Degradation	0	0.0325	INPP4B,INPP5B,PPP2R5A,PPP5C,PTPA
3-phosphoinositide Biosynthesis	0	0.0305	INPP5B,PIK3C2B,PPP2R5A,PPP5C,PTPA
Salvage Pathways of Pyrimidine Ribonucleotides	0	0.0309	APOBEC1,MAP3K9,UPP2
Pyrimidine Ribonucleotides Interconversion	0	0.0244	CTPS1
Glycolysis I	0	0.0385	PFKL
Superpathway of Melatonin Degradation	0	0.0308	CYP4X1,CYP51A1
Antioxidant Action of Vitamin C	0	0.00917	MAPK12
Gαi Signaling	0	0.032	GNB5,PRKAR1A,RGS12,SSTR3
PEDF Signaling	0	0.0366	MAPK12,PIK3C2B,TCF7L1
Role of p14/p19ARF in Tumor Suppression	0	0.0345	PIK3C2B
UVB-Induced MAPK Signaling	0	0.0385	MAPK12,PIK3C2B
UVC-Induced MAPK Signaling	0	0.0196	MAPK12
Oxidative Phosphorylation	0	0.0275	ATP5MG,Cox6c,MT-CO2
Adipogenesis pathway	0	0.0299	EBF1,EGR2,FZD5,NR1D2
PCP pathway	0	0.0333	FZD5,MAPK12
Unfolded protein response	0	0.0357	HSPA14,HSPA8
Wnt/Ca+ pathway	0	0.0161	FZD5
Estrogen Receptor Signaling	0	0.0292	MED20,RUNX2,TAF4,TRRAP
Nucleotide Excision Repair Pathway	0	0.0286	RPA2
PI3K/AKT Signaling	0	0.0287	FOXO3,IFNLR1,INPP5B,PPP2R5A,PTPA
Xenobiotic Metabolism Signaling	0	0.0383	ALDH1A1,ALDH5A1,ALDH7A1,CAMK1D,MAP3K1,MAP3K12,MAP3K9,MAPK12,PIK3C2B,PPP2R5A,PTPA
Serotonin Receptor Signaling	0	0.0233	TPH2
Chemokine Signaling	0	0.025	CAMK1D,MAPK12
Neurotrophin/TRK Signaling	0	0.0263	KLK3,PIK3C2B
Sonic Hedgehog Signaling	0	0.0345	PRKAR1A
PPAR Signaling	0	0.0192	IL1RN,MAP4K4
Notch Signaling	0	0.027	NOTCH4
VEGF Signaling	0	0.0303	FLT1,FOXO3,PIK3C2B
T Cell Receptor Signaling	0	0.0381	CBL,LCK,MAP3K1,PIK3C2B
G-Protein Coupled Receptor Signaling	0	0.0294	PIK3C2B,PRKAR1A,RAPGEF3,RAPGEF4,RGS12,RGS2,SSTR3,VIPR1
IL-6 Signaling	0	0.032	IL1RN,MAP4K4,MAPK12,PIK3C2B
PDGF Signaling	0	0.0349	INPP5B,MAP3K1,PIK3C2B
BMP signaling pathway	0	0.0353	MAPK12,PRKAR1A,RUNX2
Th1 and Th2 Activation Pathway	0	0.0351	HLA-A,HLA-DQA1,IL5,NOTCH4,PIK3C2B,STAT6
Th1 Pathway	0	0.0331	HLA-A,HLA-DQA1,NOTCH4,PIK3C2B
Sirtuin Signaling Pathway	0	0.0344	ACSS2,AGTRAP,FOXO3,FOXO4,GABARAPL1,GABPA,MAPK12,MYCN,PDK1,SMARCA5
Iron homeostasis signaling pathway	0	0.0292	CIAO2B,LRP1,SLC11A2,SMAD2
Th17 Activation Pathway	0	0.011	IRAK2
SPINK1 General Cancer Pathway	0	0.0145	PIK3C2B
Endocannabinoid Developing Neuron Pathway	0	0.0348	MAPK12,PIK3C2B,PRKAR1A,RAC2
Apelin Liver Signaling Pathway	0	0.0385	MAPK12
Apelin Adipocyte Signaling Pathway	0	0.0366	MAPK12,NOX3,PRKAR1A
Apelin Cardiomyocyte Signaling Pathway	0	0.0303	ITPR1,MAPK12,PIK3C2B
Apelin Endothelial Signaling Pathway	0	0.0174	MAPK12,PIK3C2B
IL-23 Signaling Pathway	0	0.0227	PIK3C2B
HOTAIR Regulatory Pathway	0	0.0377	KMT2C,MMP19,PIK3C2B,STK38,TCF7L1,VIM
GM-CSF Signaling	0	0.0286	CISH,PIK3C2B
Complement System	0	0.027	C4A/C4B
Eicosanoid Signaling	0	0.0303	ALOX5AP,DPEP2
Ephrin Receptor Signaling	0	0.0333	ARPC2,EPHA7,GNAT2,GNB5,MAP4K4,RAC2
