## Supplementary material for "Ciliation of muscle stem cells is critical to maintain regenerative capacity and is lost during aging": Table S2

### Sheet: IPA Canonical Pathways
© 2000-2020 QIAGEN. All rights reserved.
Ingenuity Canonical Pathways	-log(p-value)	Ratio	Molecules
Epithelial Adherens Junction Signaling	2.4	0.0395	ACTC1,MYL4,NECTIN2,NOTCH4,SNAI1,TCF7L1
CD28 Signaling in T Helper Cells	2.17	0.0417	CD4,CTLA4,H2-Eb2,HLA-DQA1,LCP2
Cellular Effects of Sildenafil (Viagra)	2.01	0.0382	ACTC1,ADCY4,KCNQ3,MYL4,PLCD4
Adipogenesis pathway	1.97	0.0373	EGR2,ERCC2,SMAD5,STAT5B,ZNF423
Th2 Pathway	1.95	0.0368	CD4,H2-Eb2,HLA-DQA1,NOTCH4,STAT5B
OX40 Signaling Pathway	1.92	0.0444	CD4,H2-Eb2,H2-T24,HLA-DQA1
Protein Kinase A Signaling	1.75	0.0226	ADCY4,CNGA1,DUSP6,LIPE,MYL4,PDE6G,PLCD4,PPP1CC,TCF7L1
PKCθ Signaling in T Lymphocytes	1.72	0.0323	CD4,H2-Eb2,HLA-DQA1,LCP2,Map3k7
MSP-RON Signaling Pathway	1.71	0.0517	ACTC1,CSF2RB,KLK6
Flavin Biosynthesis IV (Mammalian)	1.71	0.5	RFK
PD-1, PD-L1 cancer immunotherapy pathway	1.68	0.0377	H2-Eb2,HLA-DQA1,LCP2,STAT5B
Antioxidant Action of Vitamin C	1.64	0.0367	CSF2RB,LCAT,PLCD4,STAT5B
iCOS-iCOSL Signaling in T Helper Cells	1.62	0.036	CD4,H2-Eb2,HLA-DQA1,LCP2
Calcium-induced T Lymphocyte Apoptosis	1.56	0.0455	CD4,H2-Eb2,HLA-DQA1
Th1 and Th2 Activation Pathway	1.56	0.0292	CD4,H2-Eb2,HLA-DQA1,NOTCH4,STAT5B
Eicosanoid Signaling	1.56	0.0455	LCAT,PTGES,PTGIR
Th1 Pathway	1.5	0.0331	CD4,H2-Eb2,HLA-DQA1,NOTCH4
Growth Hormone Signaling	1.48	0.0423	IGF2,RPS6KA4,STAT5B
RhoA Signaling	1.47	0.0325	ACTC1,ARHGEF11,MYL4,PLXNA1
Phospholipase C Signaling	1.37	0.0233	ADCY4,ARHGEF11,LCP2,MYL4,PLCD4,RALGDS
RAR Activation	1.37	0.0259	ADCY4,CSF2RB,ERCC2,SMAD5,STAT5B
Estrogen Receptor Signaling	1.33	0.0292	ERCC2,MED12,MED12L,TBP
Citrulline-Nitric Oxide Cycle	1.32	0.2	NOS1
B Cell Development	1.31	0.0556	H2-Eb2,HLA-DQA1
Axonal Guidance Signaling	1.29	0.0186	ABLIM3,ADAMTS7,ARHGEF11,GLIS2,MME,MYL4,NTRK3,PLCD4,PLXNA1
HIPPO signaling	1.29	0.0353	DLG2,PPP1CC,SMAD5
Allograft Rejection Signaling	1.27	0.0349	H2-Eb2,H2-T24,HLA-DQA1
Endocannabinoid Cancer Inhibition Pathway	1.27	0.028	ADCY4,NOS1,SMPD1,TCF7L1
Thrombin Signaling	1.26	0.024	ADCY4,ARHGEF11,MYL4,PLCD4,TBP
Antigen Presentation Pathway	1.25	0.0513	HLA-DQA1,TAPBP
Glycine Cleavage Complex	1.24	0.167	OCA2
Acute Myeloid Leukemia Signaling	1.24	0.0337	CSF2RB,STAT5B,TCF7L1
Crosstalk between Dendritic Cells and Natural Killer Cells	1.24	0.0337	ACTC1,CSF2RB,NECTIN2
Amyotrophic Lateral Sclerosis Signaling	1.15	0.0309	GRID2,NOS1,SLC1A2
UVA-Induced MAPK Signaling	1.14	0.0306	PLCD4,RPS6KA4,SMPD1
cAMP-mediated signaling	1.12	0.0219	ADCY4,CNGA1,DUSP6,PDE6G,PTGIR
Sphingomyelin Metabolism	1.12	0.125	SMPD1
Dopamine-DARPP32 Feedback in cAMP Signaling	1.11	0.0245	ADCY4,NOS1,PLCD4,PPP1CC
nNOS Signaling in Neurons	1.11	0.0426	DLG2,NOS1
Graft-versus-Host Disease Signaling	1.09	0.0417	H2-Eb2,HLA-DQA1
NER Pathway	1.09	0.0291	CHAF1A,COPS6,ERCC2
CXCR4 Signaling	1.08	0.024	ADCY4,ARHGEF11,CD4,MYL4
Cdc42 Signaling	1.08	0.024	H2-Eb2,H2-T24,HLA-DQA1,MYL4
Autoimmune Thyroid Disease Signaling	1.08	0.0408	H2-Eb2,HLA-DQA1
Tight Junction Signaling	1.07	0.0238	ACTC1,GOSR2,MYL4,NECTIN2
T Cell Receptor Signaling	1.07	0.0286	CD4,CTLA4,LCP2
Assembly of RNA Polymerase II Complex	1.06	0.04	ERCC2,TBP
Gαs Signaling	1.05	0.028	ADCY4,CNGA1,PTGIR
Thyroid Cancer Signaling	1.05	0.0392	NTRK3,TCF7L1
CDK5 Signaling	1.04	0.0278	ADCY4,MAPT,PPP1CC
Prostanoid Biosynthesis	1.03	0.1	PTGES
Calcium Transport I	1.03	0.1	ATP2B3
Phototransduction Pathway	1.02	0.0377	CNGA1,PDE6G
Transcriptional Regulatory Network in Embryonic Stem Cells	1	0.037	RFX4,TCF7L1
NGF Signaling	0.987	0.0263	Map3k7,RPS6KA4,SMPD1
Role of NFAT in Regulation of the Immune Response	0.983	0.0221	CD4,H2-Eb2,HLA-DQA1,LCP2
Neuroprotective Role of THOP1 in Alzheimer's Disease	0.971	0.0259	KLK6,MAPT,MME
Sphingosine-1-phosphate Signaling	0.963	0.0256	ADCY4,PLCD4,SMPD1
Glutamate Receptor Signaling	0.963	0.0351	GRID2,SLC1A2
Sertoli Cell-Sertoli Cell Junction Signaling	0.955	0.0216	ACTC1,Map3k7,NECTIN2,NOS1
Assembly of RNA Polymerase I Complex	0.951	0.0833	TBP
Endothelin-1 Signaling	0.939	0.0213	ADCY4,LCAT,NOS1,PLCD4
Nur77 Signaling in T Lymphocytes	0.939	0.0339	H2-Eb2,HLA-DQA1
Synaptic Long Term Depression	0.932	0.0212	GRID2,LCAT,NOS1,PLCD4
PPARα/RXRα Activation	0.924	0.0211	ADCY4,MED12,PLCD4,STAT5B
ILK Signaling	0.924	0.0211	ACTC1,MYL4,RPS6KA4,SNAI1
Assembly of RNA Polymerase III Complex	0.917	0.0769	TBP
Acyl-CoA Hydrolysis	0.917	0.0769	ACOT11
Wnt/Ca+ pathway	0.903	0.0323	PDE6G,PLCD4
Phospholipases	0.893	0.0317	LCAT,PLCD4
Adrenomedullin signaling pathway	0.883	0.0203	ADCY4,KCNQ3,PLCD4,TFAP2C
Protein Ubiquitination Pathway	0.876	0.0183	DNAJC30,HSPB6,USP10,USP25,USP49
Endocannabinoid Neuronal Synapse Pathway	0.876	0.0234	ADCY4,DAGLA,PLCD4
Nicotine Degradation II	0.87	0.0308	FMO5,UGT3A1
Androgen Biosynthesis	0.86	0.0667	HSD17B14
Superpathway of Citrulline Metabolism	0.86	0.0667	NOS1
CREB Signaling in Neurons	0.83	0.0193	ADCY4,GRID2,PLCD4,TBP
Human Embryonic Stem Cell Pluripotency	0.827	0.0222	NTRK3,SMAD5,TCF7L1
GM-CSF Signaling	0.821	0.0286	CSF2RB,STAT5B
Melatonin Signaling	0.801	0.0278	PLCD4,RORA
Basal Cell Carcinoma Signaling	0.801	0.0278	GLIS2,TCF7L1
T Helper Cell Differentiation	0.79	0.0274	H2-Eb2,HLA-DQA1
GPCR-Mediated Integration of Enteroendocrine Signaling Exemplified by an L Cell	0.79	0.0274	ADCY4,PLCD4
Cardiac β-adrenergic Signaling	0.788	0.0213	ADCY4,PDE6G,PPP1CC
Estrogen-Dependent Breast Cancer Signaling	0.783	0.027	HSD17B14,STAT5B
Leptin Signaling in Obesity	0.783	0.027	ADCY4,PLCD4
Dopamine Receptor Signaling	0.754	0.026	ADCY4,PPP1CC
Sperm Motility	0.75	0.0179	CNGA1,LCAT,NTRK3,PLCD4
IL-3 Signaling	0.738	0.0253	CSF2RB,STAT5B
FLT3 Signaling in Hematopoietic Progenitor Cells	0.73	0.025	RPS6KA4,STAT5B
NF-κB Activation by Viruses	0.712	0.0244	CD4,TBP
Apelin Adipocyte Signaling Pathway	0.712	0.0244	ADCY4,LIPE
IL-4 Signaling	0.69	0.0235	H2-Eb2,HLA-DQA1
BMP signaling pathway	0.69	0.0235	SMAD5,ZNF423
Aldosterone Signaling in Epithelial Cells	0.688	0.019	DNAJC30,HSPB6,PLCD4
eNOS Signaling	0.684	0.0189	ADCY4,AQP6,CNGA1
IL-22 Signaling	0.674	0.0417	STAT5B
Role of JAK1, JAK2 and TYK2 in Interferon Signaling	0.674	0.0417	IFNAR2
Cardiac Hypertrophy Signaling	0.672	0.0167	ADCY4,Map3k7,MYL4,PLCD4
CTLA4 Signaling in Cytotoxic T Lymphocytes	0.66	0.0225	CTLA4,LCP2
Role of JAK family kinases in IL-6-type Cytokine Signaling	0.66	0.04	STAT5B
D-myo-inositol (1,4,5)-Trisphosphate Biosynthesis	0.66	0.04	PLCD4
Tec Kinase Signaling	0.658	0.0183	ACTC1,STAT5B,TNFRSF21
Altered T Cell and B Cell Signaling in Rheumatoid Arthritis	0.654	0.0222	H2-Eb2,HLA-DQA1
Death Receptor Signaling	0.646	0.022	ACTC1,TNFRSF21
Factors Promoting Cardiogenesis in Vertebrates	0.633	0.0215	SMAD5,TCF7L1
Regulation of Actin-based Motility by Rho	0.625	0.0213	ACTC1,MYL4
Fcγ Receptor-mediated Phagocytosis in Macrophages and Monocytes	0.625	0.0213	ACTC1,LCP2
Melanocyte Development and Pigmentation Signaling	0.625	0.0213	ADCY4,RPS6KA4
Germ Cell-Sertoli Cell Junction Signaling	0.623	0.0175	ACTC1,Map3k7,NECTIN2
GABA Receptor Signaling	0.618	0.0211	ADCY4,KCNQ3
TGF-β Signaling	0.613	0.0208	SMAD5,ZNF423
T Cell Exhaustion Signaling Pathway	0.606	0.0171	CTLA4,HLA-DQA1,IFNAR2
Sonic Hedgehog Signaling	0.602	0.0345	GLIS2
Apelin Cardiomyocyte Signaling Pathway	0.593	0.0202	MYL4,PLCD4
Neuropathic Pain Signaling In Dorsal Horn Neurons	0.582	0.0198	KCNQ3,PLCD4
RhoGDI Signaling	0.582	0.0167	ACTC1,ARHGEF11,MYL4
Dendritic Cell Maturation	0.569	0.0164	H2-Eb2,HLA-DQA1,PLCD4
Mouse Embryonic Stem Cell Pluripotency	0.569	0.0194	SMAD5,TCF7L1
Hepatic Fibrosis / Hepatic Stellate Cell Activation	0.556	0.0161	IFNAR2,IGF2,MYL4
IL-9 Signaling	0.554	0.0303	STAT5B
G-Protein Coupled Receptor Signaling	0.551	0.0147	ADCY4,DUSP6,PDE6G,PTGIR
Role of JAK2 in Hormone-like Cytokine Signaling	0.544	0.0294	STAT5B
Nucleotide Excision Repair Pathway	0.533	0.0286	ERCC2
Regulation of the Epithelial-Mesenchymal Transition Pathway	0.532	0.0156	NOTCH4,SNAI1,TCF7L1
ERK/MAPK Signaling	0.529	0.0155	DUSP6,PPP1CC,RPS6KA4
Type I Diabetes Mellitus Signaling	0.524	0.018	H2-Eb2,HLA-DQA1
Interferon Signaling	0.523	0.0278	IFNAR2
GPCR-Mediated Nutrient Sensing in Enteroendocrine Cells	0.52	0.0179	ADCY4,PLCD4
Notch Signaling	0.513	0.027	NOTCH4
Gap Junction Signaling	0.509	0.0152	ACTC1,ADCY4,PLCD4
Thyroid Hormone Metabolism II (via Conjugation and/or Degradation)	0.503	0.0263	UGT3A1
Breast Cancer Regulation by Stathmin1	0.502	0.015	ADCY4,ARHGEF11,PPP1CC
Role of Tissue Factor in Cancer	0.493	0.0171	RPS6KA4,STAT5B
p38 MAPK Signaling	0.489	0.0169	MAPT,RPS6KA4
Natural Killer Cell Signaling	0.484	0.0168	LCP2,SH3BP2
Role of NANOG in Mammalian Embryonic Stem Cell Pluripotency	0.484	0.0168	SMAD5,TCF7L1
Calcium Signaling	0.48	0.0146	ACTC1,ATP2B3,MYL4
Mechanisms of Viral Exit from Host Cells	0.476	0.0244	ACTC1
nNOS Signaling in Skeletal Muscle Cells	0.476	0.0244	NOS1
Estrogen Biosynthesis	0.476	0.0244	HSD17B14
Intrinsic Prothrombin Activation Pathway	0.469	0.0238	KLK6
Role of IL-17F in Allergic Inflammatory Airway Diseases	0.469	0.0238	RPS6KA4
Retinol Biosynthesis	0.469	0.0238	LIPE
Neuroinflammation Signaling Pathway	0.465	0.0133	H2-Eb2,HLA-DQA1,MAPT,SLC1A2
Osteoarthritis Pathway	0.462	0.0142	GLIS2,SMAD5,TCF7L1
Oncostatin M Signaling	0.46	0.0233	STAT5B
tRNA Splicing	0.46	0.0233	PDE6G
Serotonin Receptor Signaling	0.46	0.0233	ADCY4
BAG2 Signaling Pathway	0.46	0.0233	MAPT
Gαi Signaling	0.457	0.016	ADCY4,RALGDS
IL-23 Signaling Pathway	0.452	0.0227	RORA
14-3-3-mediated Signaling	0.449	0.0157	MAPT,PLCD4
P2Y Purigenic Receptor Signaling Pathway	0.449	0.0157	ADCY4,PLCD4
Synaptic Long Term Potentiation	0.439	0.0155	PLCD4,PPP1CC
Actin Cytoskeleton Signaling	0.439	0.0138	ACTC1,BRK1,MYL4
Reelin Signaling in Neurons	0.439	0.0155	ARHGEF11,MAPT
p70S6K Signaling	0.439	0.0155	MAPT,PLCD4
White Adipose Tissue Browning Pathway	0.439	0.0155	ADCY4,LIPE
Stearate Biosynthesis I (Animals)	0.437	0.0217	ACOT11
Synaptogenesis Signaling Pathway	0.433	0.0128	ADCY4,GOSR2,MAPT,SYN1
Triacylglycerol Degradation	0.429	0.0213	LIPE
Hematopoiesis from Pluripotent Stem Cells	0.415	0.0204	CD4
STAT3 Pathway	0.415	0.0148	CSF2RB,NTRK3
Androgen Signaling	0.411	0.0147	ERCC2,TBP
Primary Immunodeficiency Signaling	0.408	0.02	CD4
Amyloid Processing	0.408	0.02	MAPT
Iron homeostasis signaling pathway	0.407	0.0146	SMAD5,STAT5B
UVC-Induced MAPK Signaling	0.401	0.0196	SMPD1
Insulin Receptor Signaling	0.399	0.0144	LIPE,PPP1CC
CD27 Signaling in Lymphocytes	0.388	0.0189	Map3k7
Role of Cytokines in Mediating Communication between Immune Cells	0.383	0.0185	IL20
Systemic Lupus Erythematosus In T Cell Signaling Pathway	0.381	0.012	H2-Eb2,H2-T24,HLA-DQA1,NOS1
Corticotropin Releasing Hormone Signaling	0.378	0.0138	ADCY4,NOS1
Glucocorticoid Receptor Signaling	0.374	0.0119	ERCC2,KRT7,STAT5B,TBP
Nicotine Degradation III	0.371	0.0179	UGT3A1
CNTF Signaling	0.365	0.0175	RPS6KA4
Signaling by Rho Family GTPases	0.365	0.0123	ACTC1,ARHGEF11,MYL4
Relaxin Signaling	0.361	0.0133	ADCY4,PDE6G
Phagosome Maturation	0.358	0.0132	GOSR2,NOS1
Opioid Signaling Pathway	0.357	0.0121	ADCY4,NOS1,RPS6KA4
Semaphorin Signaling in Neurons	0.349	0.0167	PLXNA1
Melatonin Degradation I	0.349	0.0167	UGT3A1
SPINK1 Pancreatic Cancer Pathway	0.349	0.0167	KLK6
Gustation Pathway	0.348	0.013	ADCY4,PDE6G
D-myo-inositol-5-phosphate Metabolism	0.344	0.0129	PLCD4,PPP1CC
IL-2 Signaling	0.343	0.0164	STAT5B
Colorectal Cancer Metastasis Signaling	0.341	0.0119	ADCY4,RALGDS,TCF7L1
Activation of IRF by Cytosolic Pattern Recognition Receptors	0.333	0.0159	IFIT2
Thrombopoietin Signaling	0.333	0.0159	STAT5B
HOTAIR Regulatory Pathway	0.332	0.0126	RBM38,TCF7L1
IL-17A Signaling in Airway Cells	0.328	0.0156	MUC5B
ErbB2-ErbB3 Signaling	0.323	0.0154	STAT5B
Netrin Signaling	0.323	0.0154	ABLIM3
Superpathway of Melatonin Degradation	0.323	0.0154	UGT3A1
Regulation of Cellular Mechanics by Calpain Protease	0.323	0.0154	CNGA1
Glioblastoma Multiforme Signaling	0.314	0.0121	IGF2,PLCD4
Serotonin Degradation	0.314	0.0149	UGT3A1
Remodeling of Epithelial Adherens Junctions	0.31	0.0147	ACTC1
Hepatic Fibrosis Signaling Pathway	0.308	0.0109	GLIS2,MYL4,SNAI1,TCF7L1
Role of JAK1 and JAK3 in γc Cytokine Signaling	0.305	0.0145	STAT5B
IL-15 Signaling	0.297	0.0141	STAT5B
Small Cell Lung Cancer Signaling	0.297	0.0141	NOS1
Heparan Sulfate Biosynthesis (Late Stages)	0.297	0.0141	LIPE
GNRH Signaling	0.292	0.0116	ADCY4,Map3k7
ERK5 Signaling	0.292	0.0139	RPS6KA4
Caveolar-mediated Endocytosis Signaling	0.288	0.0137	ACTC1
TREM1 Signaling	0.28	0.0133	STAT5B
Angiopoietin Signaling	0.28	0.0133	STAT5B
Cardiac Hypertrophy Signaling (Enhanced)	0.279	0.0103	ADCY4,CSF2RB,Map3k7,PDE6G,PLCD4
Erythropoietin Signaling	0.277	0.0132	STAT5B
Neurotrophin/TRK Signaling	0.277	0.0132	NTRK3
Antiproliferative Role of Somatostatin Receptor 2	0.272	0.013	NOS1
VDR/RXR Activation	0.268	0.0128	KLK6
Molecular Mechanisms of Cancer	0.268	0.0102	ADCY4,ARHGEF11,RALGDS,SMAD5
Role of Wnt/GSK-3β Signaling in the Pathogenesis of Influenza	0.268	0.0128	TCF7L1
Heparan Sulfate Biosynthesis	0.268	0.0128	LIPE
IL-7 Signaling Pathway	0.268	0.0128	STAT5B
Agrin Interactions at Neuromuscular Junction	0.265	0.0127	ACTC1
IL-17 Signaling	0.261	0.0125	MUC5B
Role of MAPK Signaling in the Pathogenesis of Influenza	0.261	0.0125	LCAT
JAK/Stat Signaling	0.261	0.0125	STAT5B
Prolactin Signaling	0.258	0.0123	STAT5B
Production of Nitric Oxide and Reactive Oxygen Species in Macrophages	0.256	0.0106	Map3k7,PPP1CC
PEDF Signaling	0.254	0.0122	TCF7L1
Agranulocyte Adhesion and Diapedesis	0.247	0.0104	ACTC1,MYL4
Superpathway of Inositol Phosphate Compounds	0.237	0.0102	PLCD4,PPP1CC
Ceramide Signaling	0.235	0.0114	SMPD1
RANK Signaling in Osteoclasts	0.235	0.0114	Map3k7
IL-1 Signaling	0.225	0.011	ADCY4
Th17 Activation Pathway	0.225	0.011	RORA
CCR5 Signaling in Macrophages	0.218	0.0106	CD4
α-Adrenergic Signaling	0.215	0.0105	ADCY4
FAK Signaling	0.215	0.0105	ACTC1
Neuregulin Signaling	0.212	0.0104	STAT5B
Communication between Innate and Adaptive Immune Cells	0.212	0.0104	CD4
ATM Signaling	0.209	0.0103	PPP1CC
PAK Signaling	0.209	0.0103	MYL4
VEGF Signaling	0.203	0.0101	ACTC1
Leukocyte Extravasation Signaling	0	0.00508	ACTC1
Fc Epsilon RI Signaling	0	0.00855	LCP2
Huntington's Disease Signaling	0	0.00844	GOSR2,TBP
NRF2-mediated Oxidative Stress Response	0	0.00529	ACTC1
LPS/IL-1 Mediated Inhibition of RXR Function	0	0.00893	Cyp2a12/Cyp2a22,FMO5
Hepatic Cholestasis	0	0.00543	ADCY4
LXR/RXR Activation	0	0.00826	LCAT
FXR/RXR Activation	0	0.00794	LCAT
Clathrin-mediated Endocytosis Signaling	0	0.00518	ACTC1
IL-15 Production	0	0.00826	NTRK3
Virus Entry via Endocytic Pathways	0	0.00935	ACTC1
HIF1α Signaling	0	0.00885	NOS1
Renin-Angiotensin Signaling	0	0.00847	ADCY4
HGF Signaling	0	0.00901	Map3k7
Glioma Signaling	0	0.00909	IGF2
Type II Diabetes Mellitus Signaling	0	0.00704	SMPD1
Chronic Myeloid Leukemia Signaling	0	0.00971	STAT5B
Gα12/13 Signaling	0	0.00769	MYL4
mTOR Signaling	0	0.00476	RPS6KA4
Pancreatic Adenocarcinoma Signaling	0	0.00917	RALGDS
EIF2 Signaling	0	0.00893	ACTC1,PPP1CC
AMPK Signaling	0	0.00472	LIPE
Rac Signaling	0	0.00893	BRK1
Role of Osteoblasts, Osteoclasts and Chondrocytes in Rheumatoid Arthritis	0	0.00909	SMAD5,TCF7L1
Ovarian Cancer Signaling	0	0.00719	TCF7L1
Atherosclerosis Signaling	0	0.00794	LCAT
Role of Macrophages, Fibroblasts and Endothelial Cells in Rheumatoid Arthritis	0	0.00641	PLCD4,TCF7L1
Role of NFAT in Cardiac Hypertrophy	0	0.00935	ADCY4,PLCD4
PI3K Signaling in B Lymphocytes	0	0.00725	PLCD4
Paxillin Signaling	0	0.00926	ACTC1
D-myo-inositol (1,4,5,6)-Tetrakisphosphate Biosynthesis	0	0.00714	PPP1CC
D-myo-inositol (3,4,5,6)-tetrakisphosphate Biosynthesis	0	0.00714	PPP1CC
3-phosphoinositide Degradation	0	0.00649	PPP1CC
3-phosphoinositide Biosynthesis	0	0.0061	PPP1CC
PI3K/AKT Signaling	0	0.00575	CSF2RB
PTEN Signaling	0	0.00794	NTRK3
Xenobiotic Metabolism Signaling	0	0.00697	FMO5,Map3k7
B Cell Receptor Signaling	0	0.00541	Map3k7
Wnt/β-catenin Signaling	0	0.00578	TCF7L1
Integrin Signaling	0	0.00469	ACTC1
PPAR Signaling	0	0.00962	STAT5B
NF-κB Signaling	0	0.00559	NTRK3
Phagosome Formation	0	0.008	PLCD4
GP6 Signaling Pathway	0	0.0084	LCP2
Sirtuin Signaling Pathway	0	0.00687	DUSP6,PPIF
Endocannabinoid Developing Neuron Pathway	0	0.0087	ADCY4
Apelin Endothelial Signaling Pathway	0	0.0087	ADCY4
Systemic Lupus Erythematosus In B Cell Signaling Pathway	0	0.00727	IFIT2,IFNAR2
Senescence Pathway	0	0.00727	RPS6KA4,SMAD5
